# Key determinants of T cell epitope recognition revealed by TCR specificity profiles

**DOI:** 10.1101/2025.11.17.688817

**Authors:** Yan Liu, Giancarlo Croce, Daniel Tadros, Dana Moreno, Alexandra Michel, Anne-Christine Thierry, Raphael Genolet, Marta AS Perez, Rachid Lani, Philippe Guillaume, Michael Hebeisen, Matei Teleman, Kelvin Lau, Amede Larabi, Julien Racle, Daniel E Speiser, Florence Pojer, Steve Dunn, Petra Baumgaertner, Vincent Zoete, Alexandre Harari, David Gfeller

## Abstract

Interactions between T-Cell Receptors (TCRs) and antigenic peptides presented on Major Histocompatibility Complex (MHC) molecules are central to the immune recognition of infected and malignant cells. The complexity of the TCR sequence space, the flexibility of the TCR-epitope interface and the lack of a standardized framework to visualize TCR specificity have hindered a comprehensive understanding of the principles governing TCR-epitope recognition across a broad range of epitopes. Here, we introduce a fully interpretable probabilistic framework, termed TCR specificity profiles (TSPs), which captures fundamental properties distinguishing epitope-specific from baseline TCR repertoires. We demonstrate that TSPs unravel key determinants of TCR-epitope recognition specificity. By identifying and analyzing TCRs recognizing dozens of epitope variants, we show that TSPs accurately predict cross-reactivity and reveal how TCR specificity evolves with epitope sequence, binding mode and MHC restriction. TSPs further enable interpretation of machine learning tools and reveal how AlphaFold3 can be used to decipher key determinants of TCR-epitope recognition specificity.
