## Supplementary material for "Key determinants of T cell epitope recognition revealed by TCR specificity profiles": TableS1

study_id	data_type	nb_subjects	total_nb_TCRs	used_in_baseline	Comments
IR-Efimov-000001	TRA	12	125670	1
IR-Efimov-000002	TRA	12	22613	1
PRJNA300878	TRA	10	86943	1	TRA information not listed in iReceptor but present in the data
PRJNA633317	TRA	2	5878160	1
4505707319090933270-242ac113-0001-012	TRB	8	576466	1
dewitt-2015-jvi	TRB	9	5015126	1
DOI_10.1172JCI.insight.88242	TRB	33	6632821	1
ImmuneCODE-COVID-Release-002_COVID-19-BWNW	TRB	50	16981257	1
ImmuneCODE-COVID-Release-002_COVID-19-DLS	TRB	173	29088293	1
ImmuneCODE-COVID-Release-002_COVID-19-HUniv12Oct	TRB	170	36214437	1
ImmuneCODE-COVID-Release-002_COVID-19-IRSTAUSL	TRB	64	10633953	1
ImmuneCODE-COVID-Release-002_COVID-19-ISB	TRB	166	67479335	1
ImmuneCODE-COVID-Release-002_COVID-19-NIHNIAID	TRB	299	27968995	1
IR-Efimov-000001	TRB	12	784526	1
IR-Efimov-000002	TRB	17	1560638	1
IR-Roche-000001	TRB	95	4787309	1
PRJNA300878	TRB	10	122639	1
PRJNA506151	TRB	15	403163	1
PRJNA633317	TRB	2	13147834	1
BIOPROJECT_PRJNA639580	paired	26	83679	1
PRJCA002413	paired	15	22679	1
PRJNA472381	paired	3	11348	1
PRJNA509910	paired	14	17981	1
PRJNA608742	paired	9	2729	1
PRJNA680539	paired	20	22029	1
PRJNA724733	paired	8	4510	1
PRJNA747292	paired	6	61587	0
PRJNA606979	paired	7	30284	0
