## Supplementary material for "Key determinants of T cell epitope recognition revealed by TCR specificity profiles": TableS3

### Sheet: TableS3A_contact_pMHC
PDB	epitope	CDR1A	CDR2A	CDR3A	CDR1B	CDR2B	CDR3B	TRAV_int	TRAJ_int	CDR3A_VJ_int	TRBV_int	TRBJ_int	CDR3B_VJ_int	TRAV	TRAJ	TRBV	TRBJ
1ao7	LLFGYPVYV	drgSqs	IysnGD	AVttdswgKLQ	MNHeY	SVGAGI	ASrPglaggrpEQY	8	6	0	1	0	8	TRAV12-2	TRAJ24	TRBV6-5	TRBJ2-7
1bd2	LLFGYPVYV	NsmFdy	IssiKDK	AAmegaqkLV	MNHEY	SVGAGi	ASSypgggFyEQY	7	4	2	2	1	4	TRAV29/DV5	TRAJ54	TRBV6-5	TRBJ2-7
1mi5	FLRGRAYGL	TIsgtDy	gltsN	ILPlaggstyGKLT	SGHvs	FqneAQ	ASSlgqayEQY	8	1	6	6	1	3	TRAV26-2	TRAJ52	TRBV7-8	TRBJ2-7
1qrn	LLFGYAVYV	drgSqs	IysnGD	AVttdswgkLQ	MNHeY	SVGAGI	ASrPglaggrpEQY	8	7	0	1	0	8	TRAV12-2	TRAJ24	TRBV6-5	TRBJ2-7
1qse	LLFGYPRYV	drgsqs	IysnGD	AVttdswgKLQ	MNHeY	SVGAGI	ASRpglaggrpEQY	9	6	0	1	0	8	TRAV12-2	TRAJ24	TRBV6-5	TRBJ2-7
1qsf	LLFGYPVAV	drgSqs	IysnGD	AVttdswgKLQ	MNHEY	SVGAGI	ASRPGlaggrpEQY	8	6	0	0	0	6	TRAV12-2	TRAJ24	TRBV6-5	TRBJ2-7
2bnq	SLLMWITQV	DSAIyN	IqssqRE	AVrptsggsyIPT	MnHeY	Svgagi	ASSyvgntgELF	6	5	2	8	3	2	TRAV21	TRAJ6	TRBV6-5	TRBJ2-2
2bnr	SLLMWITQC	DSAIyN	IqssqRE	AVrptsggsyIPT	mnHeY	Svgagi	ASSyvgntgELF	6	5	2	9	3	2	TRAV21	TRAJ6	TRBV6-5	TRBJ2-2
2vlj	GILGFVFTL	SVFss	VvTGGEV	AGagsqgNLI	LNHdA	Sqivnd	ASSsrssyEQY	3	4	1	6	2	3	TRAV27	TRAJ42	TRBV19	TRBJ2-7
2ypl	KAFSPEVIPMF	DSsSty	IfSnMDM	AVsggyqkVT	LNHdA	SQiVND	ASTGsyGYT	5	6	0	2	1	1	TRAV5	TRAJ13	TRBV19	TRBJ1-2
2vlr	GILGFVFTL	SVFsS	VvTGGEV	AGagsqgNLI	LNHdA	Sqivnd	ASSsrasyEQY	2	4	1	6	2	3	TRAV27	TRAJ42	TRBV19	TRBJ2-7
2esv	VMAPRTLIL	TISgnEy	GlKNN	IVVrssntGKLI	SgHdn	Fvkesk	ASSqdrdTQY	4	2	3	9	1	2	TRAV26-1	TRAJ37	TRBV14	TRBJ2-3
2ak4	LPEPLPQGQLTAY	TRdttYy	RnSfdEQN	ALsgfyntdKlI	mnhns	SAsEGT	ASpglaEQY	8	5	2	6	0	4	TRAV19	TRAJ34	TRBV6-1	TRBJ2-7
2nx5	EPLPQGQLTAY	TsgfnG	NvlDGL	AVQAsggsyiPT	Enhry	SyGVKd	ATgtgdsnqPQH	6	6	0	6	3	4	TRAV1-2	TRAJ6	TRBV10-3	TRBJ1-5
3d3v	LLFGPVYV	drgSqs	IysnGD	AVTtdswgKLQ	MNHeY	SVGAGI	ASRPglaggrpEQY	8	5	0	1	0	7	TRAV12-2	TRAJ24	TRBV6-5	TRBJ2-7
3h9s	MLWGYLQYV	drgSqS	IysnGD	AVTtdswgKLQ	MNHeY	SVGAGI	ASRPGlaggrpEQY	7	5	0	1	0	6	TRAV12-2	TRAJ24	TRBV6-5	TRBJ2-7
3hg1	ELAGIGILTV	drgsqs	IysNGD	AVnVagkST	GTSnPN	SvgIG	AWSEtglgtgELF	9	3	0	3	2	4	TRAV12-2	TRAJ27	TRBV30	TRBJ2-2
3kpr	EEYLKAWTF	TISgtDy	gltsn	ILPlAggstyGKLT	SGHvs	FqneaQ	ASSlgqayEQY	8	1	5	7	1	3	TRAV26-2	TRAJ52	TRBV7-8	TRBJ2-7
3kps	EEYLQAFTY	TISgtDy	gltsN	ILPlAggstyGKLT	SGHvs	FqneaQ	ASSlgqayEQY	7	1	5	7	1	3	TRAV26-2	TRAJ52	TRBV7-8	TRBJ2-7
3mv9	HPVGEADYFEY	VsglrG	LySAGEE	AVQDlgtsgsRLT	Sgdls	YynGee	ASsarsgELF	5	4	2	9	1	3	TRAV20	TRAJ58	TRBV9	TRBJ2-2
3o4l	GLCTLVAML	Dsssty	IfsnMDM	AEdnnarLM	DFQAtt	SnegsKA	SArdgtgnGYT	8	4	1	7	0	5	TRAV5	TRAJ31	TRBV20-1	TRBJ1-2
3pwp	LGYGFVNYI	drgSqs	IysnGD	AVttdswgKLQ	MNHeY	SVGAGI	ASRPGlaggrpEQY	8	6	0	1	0	6	TRAV12-2	TRAJ24	TRBV6-5	TRBJ2-7
3qdg	ELAGIGILTV	drgSqs	IysnGD	AVnfggGkLI	MRHnA	SntaGt	ASSlsfgtEAF	9	2	2	5	1	4	TRAV12-2	TRAJ23	TRBV6-4	TRBJ1-1
3qdj	AAGIGILTV	drgSqs	IysnGD	AVnfgggkLI	MRHnA	SntaGt	ASSlsfgtEAF	9	3	2	5	1	4	TRAV12-2	TRAJ23	TRBV6-4	TRBJ1-1
3qdm	ELAGIGILTV	SIFnt	LykAGEL	AGGtgnQFY	ENhRy	SyGVKd	AISevgvgqPQH	4	3	0	5	1	4	TRAV35	TRAJ49	TRBV10-3	TRBJ1-5
3qeq	AAGIGILTV	sIFnT	LykAGEl	AGgtgnqFy	ENhRy	SygVKd	AISevgvgqPQH	5	5	1	6	1	4	TRAV35	TRAJ49	TRBV10-3	TRBJ1-5
3qfj	LLFGFPVYV	drgSqs	IysnGD	AVttdswgKLQ	MNHeY	SVGAGI	ASRPglaggrpEQY	8	6	0	1	0	7	TRAV12-2	TRAJ24	TRBV6-5	TRBJ2-7
3vxm	RFPLTFGWCF	ygatpy	YfsgDTLV	AVgapsggaSyQLT	MGHRA	YSyEKL	ASSptsgiyEQY	10	1	6	1	1	5	TRAV8-3	TRAJ28	TRBV4-1	TRBJ2-7
3vxr	RYPLTFGWCF	DSAIyN	IqssQRE	AVrmdssyKLI	SEHNr	FqneaQ	ASsswdtgELF	5	5	0	6	2	3	TRAV21	TRAJ12	TRBV7-9	TRBJ2-2
3vxs	RYPLTLGWCF	DSAIyN	IqssqRE	AVrmdssyKLI	SEHnr	Fqneaq	ASSswdtgELF	6	5	0	7	2	3	TRAV21	TRAJ12	TRBV7-9	TRBJ2-2
3vxu	RFPLTFGWCF	DrgSqs	IysNGD	GTynqggkLI	MnHey	Smnvev	ASsgasheQY	6	6	0	9	1	4	TRAV12-2	TRAJ23	TRBV27	TRBJ2-7
3dxa	EENLLDFVRF	TIsgnEy	glKnN	IVwggyqKVT	SEHnr	Fqneaq	ASryrddsynEQF	7	4	1	7	3	5	TRAV26-1	TRAJ13	TRBV7-9	TRBJ2-1
3uts	ALWGPDPAAA	NSAFqy	TySSGN	AMrgdssyKLI	SGHDy	FnnNvP	ASSLweKaLkNIQY	3	4	2	4	1	3	TRAV12-3	TRAJ12	TRBV12-4	TRBJ2-4
3gsn	NLVPMVATV	SSnfyA	MtlNGDE	ARntgnQfY	MNHeY	SvgAGi	ASSPvtggiyGYT	5	5	0	4	1	5	TRAV24	TRAJ49	TRBV6-5	TRBJ1-2
3kxf	LPEPLPQGQLTAY	TrdttYy	RnSfdEQN	ALsgfyntdKlI	mnhns	SASEGT	ASpglaGeyEQY	9	5	2	5	1	5	TRAV19	TRAJ34	TRBV6-1	TRBJ2-7
4eup	ALGIGILTV	drGSqs	IysnGD	AVSGggaDGLT	MdHeN	SydVKM	ASSflgtgveQY	7	3	0	4	1	6	TRAV12-2	TRAJ45	TRBV28	TRBJ2-7
4ftv	LLFGYPVYV	drgSqs	IysnGD	AVttdswgKLQ	MNHeY	SVGAGI	ASrPglmasqpEQY	8	6	0	1	0	8	TRAV12-2	TRAJ24	TRBV6-5	TRBJ2-7
4g8g	KRWIILGLNK	TSDqsyg	QGSydEqN	AMrDlrdnfNKFY	MnHeY	SvGAGi	ASReglggteAF	8	2	3	4	2	5	TRAV14/DV4	TRAJ21	TRBV6-5	TRBJ1-1
4g9f	KRWIIMGLNK	TSDqsyg	QGSydeqN	AMrDlrdnfNKFY	MnHeY	SvGAGi	ASReglggtEAF	9	2	3	4	1	5	TRAV14/DV4	TRAJ21	TRBV6-5	TRBJ1-1
4jrx	LPEPLPQGQLTAY	TRDttYy	RnSfDeQN	ALsgfyntdklI	mnhns	SAsEGT	ASpgetEAF	7	6	2	6	1	3	TRAV19	TRAJ34	TRBV6-1	TRBJ1-1
4jry	LPEPLPQGQLTAY	Ttsdr	LlsnGAV	AVGggsnyQLI	SGHdT	YyeEEE	ASSrtgstyeQY	7	3	2	3	2	5	TRAV39	TRAJ33	TRBV5-6	TRBJ2-7
4prh	HPVGDADYFEY	VsglrG	LySAGEE	AVqDlgtsgsRLT	Sgdls	YynGee	ASsarsGELF	6	4	2	9	0	3	TRAV20	TRAJ58	TRBV9	TRBJ2-2
4prp	HPVGQADYFEY	VsglrG	LySAGEE	AVQdlgtsgsRLT	Sgdls	YynGee	ASsarsGELF	5	4	3	9	0	3	TRAV20	TRAJ58	TRBV9	TRBJ2-2
4qok	EAAGIGILTV	drgsqs	IySNGD	AVnVagkST	GTSnPN	SvgIG	AWSEtglgtGELF	8	3	0	3	1	4	TRAV12-2	TRAJ27	TRBV30	TRBJ2-2
4qrp	HSKKKCDEL	AtgyPs	ATkADDK	ALSdpvndMR	SGHAT	Fqnngv	ASSLrgrgdqPQH	5	2	3	5	1	5	TRAV9-2	TRAJ43	TRBV11-2	TRBJ1-5
4mji	TAFTIPSI	TSiNn	IrsneRE	ATdddsarqLT	SGHta	Fqgtga	ASSltgGgELF	7	4	2	8	1	2	TRAV17	TRAJ22	TRBV7-3	TRBJ2-2
5c0b	RQFGPDFPTI	nSaFqy	TySSGN	AMrgdssyKLI	SGHdy	FnnNvp	ASSLweKaLKNIQY	5	4	2	6	0	3	TRAV12-3	TRAJ12	TRBV12-4	TRBJ2-4
5eu6	YLEPGPVTV	DSAIyN	IQSSQRE	AVLSsggsnyKLT	SGHtA	Fqgtga	ASSfiggtdTQY	1	6	0	6	2	4	TRAV21	TRAJ53	TRBV7-3	TRBJ2-3
5hho	GILEFVFTL	SVFsS	VvTGGEV	AGagsqgNLI	LNHdA	Sqivnd	ASSirssyEQY	2	4	1	7	2	2	TRAV27	TRAJ42	TRBV19	TRBJ2-7
5hyj	AQWGPDPAAA	nSaFqy	TYSSGN	AMrgdssyKLI	SGHDy	FnnNvP	ASSLweKaLkNIQY	4	4	2	4	1	3	TRAV12-3	TRAJ12	TRBV12-4	TRBJ2-4
5isz	GILGFVFTL	SSnfya	MtLNGDE	AFDtnagKST	LnHdA	Sqivnd	ASSifgqrEQY	5	4	0	8	0	4	TRAV24	TRAJ27	TRBV19	TRBJ2-7
5men	ILAKFLHWL	dsvnn	ipsGT	AVdsatsgtyKYI	MNHey	SvgAGi	ASSyqgteAF	8	5	3	6	2	2	TRAV22	TRAJ40	TRBV6-5	TRBJ1-1
5tez	GILGFVFTL	dSaSnY	IrsnVGE	AASFiIQgaqKLV	MNHeY	SmnVEv	ASSllGGwsEAF	6	3	1	5	0	3	TRAV13-1	TRAJ54	TRBV27	TRBJ1-1
5d2n	NLVPMVATV	TISgtDy	gltsN	ILdnnnDMR	SGHvS	FnyeaQ	ASSLapgttneKLF	7	3	1	5	3	4	TRAV26-2	TRAJ43	TRBV7-6	TRBJ1-4
5c07	YQFGPDFPIA	nSAFqy	TySSGN	AMrgdssyKLI	SGHdy	FnnNvP	ASSLweKaLkNIQY	4	4	2	5	1	3	TRAV12-3	TRAJ12	TRBV12-4	TRBJ2-4
5c08	RQWGPDPAAV	NSAFqY	TySSGN	AMrgdssyKLI	SGHdy	FnnNvP	ASSLweKaLkNIQY	2	4	2	5	1	3	TRAV12-3	TRAJ12	TRBV12-4	TRBJ2-4
5c09	YLGGPDFPTI	NSAFqy	TYSSGN	AMrgdssyKLI	SGHDy	FnnNvP	ASSLweKaLkNIQY	2	4	2	4	1	3	TRAV12-3	TRAJ12	TRBV12-4	TRBJ2-4
5c0a	MVWGPDPLYV	nSAFqy	TySSGN	AMrgdssyKLI	SGHdy	FnnNvP	ASSLweKaLKNIQY	4	4	2	5	0	3	TRAV12-3	TRAJ12	TRBV12-4	TRBJ2-4
5c0c	RQFGPDWIVA	NSAFqy	TySSGN	AMrgdssyKLI	SGHdy	FnnNvp	ASSLweKaLkNIQY	3	4	2	6	1	3	TRAV12-3	TRAJ12	TRBV12-4	TRBJ2-4
5hhm	GILGLVFTL	SVFsS	VvTGGEV	AGagsqgNLI	LNHdA	Sqivnd	ASSsrssyEQY	2	4	1	6	2	3	TRAV27	TRAJ42	TRBV19	TRBJ2-7
5jhd	GILGFVFTL	TSEsdYy	QeAyKQQN	AWGVnaggStyGKLT	LnHdA	Sqivnd	ASSigvyGYT	5	1	5	8	1	2	TRAV38-2/DV8	TRAJ52	TRBV19	TRBJ1-2
5w1v	VMAPRTLIL	SIFnt	LykAGEL	AGqplggsnykLT	SGDlS	YynGee	ASSANpgdSsneKLF	5	6	2	5	2	4	TRAV35	TRAJ53	TRBV9	TRBJ1-4
5wkf	GTSGSPIVNR	kalyS	LLkGGEQ	GLGdagNmLT	SgHaT	Fqnngv	ASSlgqgllyGYT	5	3	1	8	1	5	TRAV30	TRAJ39	TRBV11-2	TRBJ1-2
5wkh	GTSGSPIINR	kalyS	LLkGGEQ	GLGdagNmLT	SgHaT	Fqnngv	ASSlgqgllyGYT	5	3	1	8	1	5	TRAV30	TRAJ39	TRBV11-2	TRBJ1-2
5euo	GILGFVFTL	SVFsS	VvtGGEV	AGaIgpsntgKLI	LNHdA	Sqivnd	ASSirssyEQY	3	3	4	7	2	2	TRAV27	TRAJ37	TRBV19	TRBJ2-7
5yxn	KLVALGINAV	Tsesdyy	QeAykQQN	AYgeddKII	MGHdk	Sygvns	ASRrgpyEQY	9	2	2	7	1	3	TRAV38-2/DV8	TRAJ30	TRBV25-1	TRBJ2-7
5e6i	GILGFVFTL	SiFnt	lyKAGEL	AGpggsSntgKLI	MNHeY	Smnvev	ASSliypgELF	5	3	4	7	1	3	TRAV35	TRAJ37	TRBV27	TRBJ2-2
5nht	ELAGIGILTV	DrgSqs	IysnGD	AVGggadGLT	LnHdA	SqivNd	ASSqglAGagELF	7	4	0	6	1	4	TRAV12-2	TRAJ45	TRBV19	TRBJ2-2
5nqk	ELAGIGILTV	DrgSqs	IysNGD	AGGggadGLT	LNHdA	SqiVNd	ASSqglAGagELF	6	4	0	4	1	4	TRAV12-2	TRAJ45	TRBV19	TRBJ2-2
5w1w	VMAPRTLVL	SIFnt	LykAGEL	AGqplggsnykLT	SgDlS	YynGee	ASSANpgdSsneKLF	5	6	2	6	2	4	TRAV35	TRAJ53	TRBV9	TRBJ1-4
5d2l	NLVPMVATV	Ssnfya	MtlNGDE	AFitgnqFy	SGHtA	FqgNSA	ASSqtqlweTQY	7	5	1	3	1	5	TRAV24	TRAJ49	TRBV7-2	TRBJ2-5
6am5	SMLGIGIVPV	drgSqs	IysnGD	AVnfggGkLI	MRHnA	SntaGt	ASSlsfgtEAF	9	2	2	5	1	4	TRAV12-2	TRAJ23	TRBV6-4	TRBJ1-1
6amu	MMWDRGLGMM	drgSqs	IysNGD	AVnfgggkLI	MRHnA	Sntagt	ASSlsfgtEAF	8	3	2	6	1	4	TRAV12-2	TRAJ23	TRBV6-4	TRBJ1-1
6bj2	IPLTEEAEL	TRdttYy	RnsfDEQN	ALSHnSgsgnyKLT	SGHnT	YyrEeE	ASSfrggktQY	7	2	4	4	1	5	TRAV19	TRAJ53	TRBV5-4	TRBJ2-5
6eqa	AAGIGILTV	Drgsqs	IySNGD	AVnvagkST	GTSnPN	SvgIG	AWSetglgtgELF	7	3	1	3	2	5	TRAV12-2	TRAJ27	TRBV30	TRBJ2-2
6mtm	FEDLRVLSF	KALyS	LlkGGEQ	GTERsggyqKVT	LnHdA	Sqivnd	ASSmsAmgtEAF	3	5	0	7	1	4	TRAV30	TRAJ13	TRBV19	TRBJ1-1
6rpa	SLLMWITQV	VSGNPy	YitGDNLV	AVrdinsggasyQLT	Sqvtm	anqgseA	SVGgsggadTQY	5	2	6	10	1	5	TRAV3	TRAJ28	TRBV29-1	TRBJ2-3
6tro	GVYDGREHTV	vspfsN	MtfseNT	VVNhsggsyIPT	MDHEN	SyDVKM	ASSFLmtsdgpyEQY	9	5	1	1	1	6	TRAV10	TRAJ6	TRBV28	TRBJ2-7
6uon	GADGVGKSAL	DRGSqS	iysNGd	AAAMdssyKLI	WSHsy	SaaADi	ASSdpgtEAF	5	4	0	5	1	3	TRAV12-2	TRAJ12	TRBV10-2	TRBJ1-1
6zkw	RLPAKAPLL	dSaiyN	IqssQRE	AVTnqagtALI	MNHEy	Svgagi	ASSYSIrsgRGEQF	7	5	0	6	0	3	TRAV21	TRAJ15	TRBV6-5	TRBJ2-1
6zkx	RLPAKAPLLGCG	dSaiyN	IqsSQRE	AVTnqagtALI	MNHey	Svgagi	ASSysirsgrGEQF	6	5	0	8	0	6	TRAV21	TRAJ15	TRBV6-5	TRBJ2-1
6zkz	RLPAKAPL	DSaiyN	IqssQRE	AVTnqagtALI	MNHey	Svgagi	ASSYSIrsgRGEQF	6	5	0	7	0	3	TRAV21	TRAJ15	TRBV6-5	TRBJ2-1
6rp9	SLLMWITQV	DRGSqS	IySNGD	ALTRgpgnQFY	SGHvs	FnyeAq	ASSsPggvsTEAF	2	2	2	6	0	5	TRAV12-2	TRAJ49	TRBV7-6	TRBJ1-1
6vmx	RPPIFIRRL	SSnfyA	MtlNGdE	AFGssntgKLI	MGHrA	YsyEKL	ASSqdlftgGYT	6	3	2	4	0	5	TRAV24	TRAJ37	TRBV4-1	TRBJ1-2
6avf	APRGPHGGAASGL	NIAtnDy	GyKTK	LVgeildnfNKFY	MDHEN	SYDVKM	ASSQrqEGdTQY	5	2	4	0	1	2	TRAV4	TRAJ21	TRBV28	TRBJ2-3
6vqo	HMTEVVRHC	NSaFqy	TySSGN	AMSGlkesdSyKLI	MNHeY	SmNVEV	ASSIqqGadTQY	4	1	5	2	1	3	TRAV12-3	TRAJ12	TRBV27	TRBJ2-3
6avg	APRGPHGGAASGL	NIAtnDy	GykTK	LVvdqKlV	SGDls	YynGee	ASsgghtgsneqF	5	2	2	7	3	6	TRAV4	TRAJ8	TRBV9	TRBJ2-1
7dzn	TPQDLNTML	TISGnEy	GLKNN	IVRGlnnaGNMLT	SGHnS	Fnnnvp	ASSlgidAIY	2	3	1	7	0	3	TRAV26-1	TRAJ39	TRBV12-3	TRBJ1-3
7n1e	RLQSLQTYV	YSGsPe	HisR	ALSgfnnagnMLT	SgHAT	FqnNGV	ASSlggaGgadtQY	4	5	2	4	2	5	TRAV16	TRAJ39	TRBV11-2	TRBJ2-3
7n1f	YLQPRTFLL	drgSqs	IysNGD	AVnRddKII	SEHnr	FqneaQ	ASSpdiEQY	8	3	0	6	0	3	TRAV12-2	TRAJ30	TRBV7-9	TRBJ2-7
7n2n	TRLALIAPK	dsaiyN	IqssqRE	AVLSpvqeSTGsRLT	SGDLS	YYNGeE	ASSVGlfstdTQY	9	1	4	1	3	2	TRAV21	TRAJ58	TRBV9	TRBJ2-3
7n2o	LRVMMLAPF	DSaiyN	IqssqrE	AVLSpVqestGsRLT	SGDLS	YYNGEE	ASSvGlfstdTQY	8	1	5	1	3	2	TRAV21	TRAJ58	TRBV9	TRBJ2-3
7n2p	GQVMVVAPR	dsaiyN	IqssqRE	AVSNfNKFY	SGDLS	YynGEE	ASSVatystdTQY	9	1	0	2	3	3	TRAV21	TRAJ21	TRBV9	TRBJ2-3
7n2r	TRLALIAPK	DSaiyN	IqssqrE	AVSNfNKFY	SGDLS	YyNGeE	ASSVatystdTQY	8	1	0	2	3	3	TRAV21	TRAJ21	TRBV9	TRBJ2-3
7n2s	TRLALIAPK	dsaiyN	IqssqRE	AVSLgtggasyQLT	SGDLS	YyNGeE	ASSVGlystdTQY	9	2	5	2	3	2	TRAV21	TRAJ28	TRBV9	TRBJ2-3
7nmf	QLPRLFPLL	dSssty	IfsnMDM	AepsgntgKLI	SeHnr	FqneAQ	ASSlhheQY	9	5	1	7	1	2	TRAV5	TRAJ37	TRBV7-9	TRBJ2-7
7nmg	LWMRLLPLL	dSssty	IfsnMDM	AepsgntgKLI	SEHnr	FqneAQ	ASSlhheQY	9	5	1	6	1	2	TRAV5	TRAJ37	TRBV7-9	TRBJ2-7
7q99	NLSALGIFST	Drgsqs	IysNGD	AVnvagkST	GTSnPN	SvgIG	AWSetglgtGELF	8	3	1	3	1	5	TRAV12-2	TRAJ27	TRBV30	TRBJ2-2
7q9a	LLLGIGILVL	drgsqs	IySNGD	AVnVagkST	GTSnPn	SvgIG	AWSEtglgtGELF	8	3	0	4	1	4	TRAV12-2	TRAJ27	TRBV30	TRBJ2-2
7rk7	YMDGTMSQV	NIAtnDy	GyktK	LVAlnygSgqGNLI	ENHry	SYGVKd	AISPteEGgpfilGNTIY	6	1	5	3	0	7	TRAV4	TRAJ42	TRBV10-3	TRBJ1-3
7r80	QASQEVKNW	dsaiYN	IQSSQRE	AQlnqagtALI	MnHeY	Svgagi	ASSygtginyGYT	4	5	1	8	2	4	TRAV21	TRAJ15	TRBV6-5	TRBJ1-2
7pb2	VVVGADGVGK	TrdttYy	RNSfDEQN	ALSGpsggasyQLT	MNHeY	SvGEGT	ASSYGpghqnSPLH	6	2	5	2	1	4	TRAV19	TRAJ28	TRBV6-2	TRBJ1-6
7n2q	LRVMMLAPF	dSaiyN	IqssqrE	AVSNfNKFY	SGDLS	YyNGEE	ASSVatystdTQY	9	1	0	1	3	3	TRAV21	TRAJ21	TRBV9	TRBJ2-3
7rm4	HMTEVVRHC	NYspay	IrenEKE	ALdiyphDMR	SGHAT	FqnnGv	ASSLdpgdTGELF	8	0	4	4	0	4	TRAV6	TRAJ43	TRBV11-2	TRBJ2-2
8cx4	LRVMMLAPF	DSaiyN	IqssqRE	AVNSpGSGgasyQLT	SGDLS	YyNGEE	ASSVGtystdTQY	7	2	3	1	3	2	TRAV21	TRAJ28	TRBV9	TRBJ2-3
8gom	RLQSLQTYV	TsesdYy	QEAyKQQN	ASSgntpLV	SGHNS	FnnNvp	ASTWgrastdTQY	6	4	0	4	3	3	TRAV38-2/DV8	TRAJ29	TRBV12-3	TRBJ2-3
8gon	RLQSLQIYV	TsesdYy	QEAyKQQN	ASSgntPLV	SGHNS	FnnNvp	ASTWgrastdTQY	6	3	0	4	3	3	TRAV38-2/DV8	TRAJ29	TRBV12-3	TRBJ2-3
8gvb	RYPLTFGW	YgAtPy	YfsgDTLV	AVGFtgggnkLT	SEHNr	FqNeAq	ASSDrdrvPETQY	6	6	0	4	0	4	TRAV8-3	TRAJ10	TRBV7-9	TRBJ2-5
8gvg	RFPLTFGW	YgatPy	YfsGDTLV	AVGFtgggnkLT	SEHNr	FqneAq	ASSDrdrvPETQY	6	6	0	5	0	4	TRAV8-3	TRAJ10	TRBV7-9	TRBJ2-5
8gvi	RYPLTFGW	YgAtPy	YfsGDTLV	AVVFtgggnkLT	SEHnr	Fqneaq	ASSLrdrvPETQY	5	6	0	7	0	4	TRAV8-3	TRAJ10	TRBV7-9	TRBJ2-5
1fyt	PKYVKQNTLKLAT	SsvpPy	YtsaATLV	AVSeSpfGnekLT	mdhen	SydVKm	ASSstglpYGYT	7	4	2	8	0	5	TRAV8-4	TRAJ48	TRBV28	TRBJ1-2
1ymm	ENPVVHFFKNIVTP	TSInn	IrsnERE	ATdttsgtyKYI	DFqAtt	SneGSkA	SArdltsagnneQF	6	6	0	7	2	7	TRAV17	TRAJ40	TRBV20-1	TRBJ2-1
2iam	GELIGILNAAKVPAD	dsVnn	ipsGT	AALiqgaqKLV	MnHny	SvgAGi	ASTyhgtGy	7	5	0	6	1	4	TRAV22	TRAJ54	TRBV6-6	TRBJ1-3
2ian	GELIGTLNAAKVPAD	dsVnn	ipsGT	AALiqgaqKLV	Mnhny	SvgAGi	ASTyhgtGy	7	5	0	7	1	4	TRAV22	TRAJ54	TRBV6-6	TRBJ1-3
4e41	GELIGILNAAKVPAD	dsvnn	IpsGT	AVDrgstlGrLY	SGHtS	YdeGEE	ASSqiretQY	7	6	0	3	2	3	TRAV22	TRAJ18	TRBV5-8	TRBJ2-5
4gg6	SGEGSFQPSQENP	TISgtDy	GlTSN	ILRdgrgGADGLT	SgDlS	YynGEE	ASSvavsGAtyEQY	5	1	2	5	1	4	TRAV26-2	TRAJ45	TRBV9	TRBJ2-7
4h1l	QHIRCNIPKRISA	YGatpy	YfsGDTLV	AVGAsgntGkLI	LNHdA	SqiVnd	ASSLrdgytGELF	6	5	0	5	1	4	TRAV8-3	TRAJ37	TRBV19	TRBJ2-2
4ozf	APQPELPYPQPGS	TISGnEy	GlknN	IAFQGaQKLV	sgHtA	FqGnSA	ASSfralaadtQy	5	1	0	5	3	6	TRAV26-1	TRAJ54	TRBV7-2	TRBJ2-3
4ozg	APQPELPYPQPG	TIsgney	GlKNN	IVlggadGLT	SgHtA	FqGnsA	ASSfrftdtQy	6	4	1	5	4	3	TRAV26-1	TRAJ45	TRBV7-2	TRBJ2-3
4ozh	APQPELPYPQPG	TIsgney	GlkNN	IVwggaTNKLI	sghtA	FqGNSA	ASSvrstdtQy	7	3	1	5	5	2	TRAV26-1	TRAJ32	TRBV7-2	TRBJ2-3
4ozi	QPFPQPELPYP	NIAtndy	gyktk	LVGdGGsfggsYNKLI	dfqAtT	SneGSKA	SAGvGGQetQy	10	0	5	6	3	1	TRAV4	TRAJ4	TRBV20-1	TRBJ2-5
4y19	QPLALEGSLQKRG	NSMFDY	ISSIKDK	AASVYAGGSTyGKLT	MnHey	Svgegt	ASRPrrDNEQF	0	1	0	8	0	2	TRAV29/DV5	TRAJ52	TRBV6-2	TRBJ2-1
4y1a	LQPLALEGSLQKRG	NSMFDY	ISSIKDK	AASSSAGGstYGKLT	MNHey	Svgegt	ASRPrDPVTQY	0	0	2	7	0	1	TRAV29/DV5	TRAJ52	TRBV6-2	TRBJ2-3
4z7u	APSGEGSFQPSQENPQ	TIsgtDy	GlTSN	ILRdrsnQFY	SgDlS	YynGeE	ASSttpggtteTQY	6	1	2	5	1	7	TRAV26-2	TRAJ49	TRBV9	TRBJ2-5
4z7v	SGEGSFQPSQENP	TISgtDy	GlTSN	ILRdsraQKLV	SgDlS	YynGEE	ASSagtsgeyeQY	5	1	2	4	2	6	TRAV26-2	TRAJ54	TRBV9	TRBJ2-7
5ks9	APSGEGSFQPSQENPQ	VsglrG	LysAGeE	AVAlnnnagnMLT	SgDlS	YynGee	ASSvapgsdtQY	7	6	1	7	2	4	TRAV20	TRAJ39	TRBV9	TRBJ2-3
5ksa	QPQQSFPEQEA	VSGlrG	LysAGeE	AVqFmdsnyQLI	SGDlS	YynGEE	ASSvagtPsyEQY	6	4	1	4	2	3	TRAV20	TRAJ33	TRBV9	TRBJ2-7
5ksb	GPQQSFPEQEA	VSglrG	LysAGeE	AVQAsGGsyIPT	SgdlS	YynGEE	ASSnrglgtdtQy	6	3	0	5	4	5	TRAV20	TRAJ6	TRBV9	TRBJ2-3
6cqn	RFYKTLRAEQASQ	SsnfyA	MtlNGDE	AFkaagnKLT	SNHly	FynNeI	ASSglaggmdEQF	6	5	0	5	0	7	TRAV24	TRAJ17	TRBV2	TRBJ2-1
6cqr	RFYKTLRAEQASQ	SsnfyA	MtlNGDE	AFkaagnKLT	SNHly	FynNeI	ASSrlaggmdEQF	6	5	0	5	0	7	TRAV24	TRAJ17	TRBV2	TRBJ2-1
6px6	APFSEQEQPVLG	DSaiyN	IqssqRE	AVhTgaRLM	SgHtA	FqgTGA	ASShgastdtQY	7	1	2	4	4	3	TRAV21	TRAJ31	TRBV7-3	TRBJ2-3
6py2	APFSEQEQPVLG	ATgyPs	AtkADDK	ASPQggSeKLV	SGHAT	Fqnngv	ASSSggwgggteAF	5	3	0	5	2	6	TRAV9-2	TRAJ57	TRBV11-2	TRBJ1-1
6r0e	PKYVKQNTLKLAT	SsvpPy	YtsaATLV	AVSeqddkII	KgHdr	SfdVKd	ATSDesyGYT	7	3	2	6	1	2	TRAV8-4	TRAJ30	TRBV24-1	TRBJ1-2
7sg1	QPFPQPELPYGSGGS	NIAtndy	gyKTK	LVgglArDmR	sqvtm	AnqGsEA	SVAlgsdtgeLF	7	1	3	8	3	4	TRAV4	TRAJ43	TRBV29-1	TRBJ2-2
7sg2	QPFPQPEQPFPGS	NIAtndy	GyKTK	LVgglarDmR	sqvtm	AnqGsEA	SVAlgsdtgeLF	6	1	4	8	3	4	TRAV4	TRAJ43	TRBV29-1	TRBJ2-2
7t2b	TGLAWEWWRTVYE	TSInn	IrSnERE	ATDkkggatnKLI	mnHey	SvgeGt	ASSqgggEQy	4	5	2	8	1	4	TRAV17	TRAJ32	TRBV6-2	TRBJ2-7
7t2c	TGLAWEWWRTVY	NIAtndy	GyktK	LVGdtgfqKLV	DFqAtt	SnegsKA	SArDpgggsgsyEQY	8	4	0	8	2	6	TRAV4	TRAJ8	TRBV20-1	TRBJ2-7
7t2d	ATGLAWEWWRTVYE	TRDttYy	RnSfDEQN	ALSgsArQLT	SGHtA	Fqgtga	ASShregeTQY	5	3	0	6	1	4	TRAV19	TRAJ22	TRBV7-3	TRBJ2-5
8pjg	PKYVKQNTLKLAR	SsvpPy	YtsaATLV	AVSeqddkII	kghdr	SfdVKd	ATSDesyGYT	7	3	2	8	1	2	TRAV8-4	TRAJ30	TRBV24-1	TRBJ1-2
8trl	EIFDSGNPTGEV	TIsgnEy	GlKNN	IVNpanTgNQFY	SNHly	FynNeI	ASRrdyfsyEQY	5	2	2	5	2	4	TRAV26-1	TRAJ49	TRBV2	TRBJ2-7
8vcx	GQVELGGGPGAESCQ	tisgney	GlkNN	IVShnagnMLT	SghrS	YfsETQ	ASSleretQy	9	4	1	6	3	2	TRAV26-1	TRAJ39	TRBV5-1	TRBJ2-5
8vcy	GQVELGGGSSPETCI	tisgnEy	GlkNN	IVShnagnMLT	SghrS	YfsetQ	ASSlereTQY	8	4	1	8	1	2	TRAV26-1	TRAJ39	TRBV5-1	TRBJ2-5
8vd2	GQVELGGGTPIESC	tIsgney	GlkNN	IVrVaiesgqGNLI	SGHrS	YfsETq	ASSlrrgdtIy	9	1	5	5	2	4	TRAV26-1	TRAJ42	TRBV5-1	TRBJ1-3

### Sheet: TableS3B_contact_pep
PDB	epitope	CDR1A	CDR2A	CDR3A	CDR1B	CDR2B	CDR3B	TRAV_int	TRAJ_int	CDR3A_VJ_int	TRBV_int	TRBJ_int	CDR3B_VJ_int	TRAV	TRAJ	TRBV	TRBJ
1ao7	LLFGYPVYV	DRgSqs	IYSNGD	AVttdsWGKLQ	MNHeY	SVGAGI	ASrPglaggrpEQY	3	4	0	1	0	8	TRAV12-2	TRAJ24	TRBV6-5	TRBJ2-7
1bd2	LLFGYPVYV	NsmFdy	ISSIKDK	AAmEgaQKLV	MNHEY	SVGAGI	ASSypgggFyEQY	4	2	1	1	1	4	TRAV29/DV5	TRAJ54	TRBV6-5	TRBJ2-7
1mi5	FLRGRAYGL	TISGtDy	GLTSN	ILPlAGgsTyGKLT	SGHVS	FQNEAQ	ASSLGqayEQY	2	1	3	0	1	2	TRAV26-2	TRAJ52	TRBV7-8	TRBJ2-7
1qrn	LLFGYAVYV	DRgSqs	IYSNGD	AVttdsWGKLQ	MNHeY	SVGAGI	ASrPglaggRpEQY	3	4	0	1	0	7	TRAV12-2	TRAJ24	TRBV6-5	TRBJ2-7
1qse	LLFGYPRYV	DRgSqs	IYSNGD	AVttdsWGKLQ	MNHeY	SVGAGI	ASRpglaggrpEQY	3	4	0	1	0	8	TRAV12-2	TRAJ24	TRBV6-5	TRBJ2-7
1qsf	LLFGYPVAV	DRgSqs	IYSNGD	AVttdsWGKLQ	MNHEY	SVGAGI	ASRPGlaGgRpEQY	3	4	0	0	0	4	TRAV12-2	TRAJ24	TRBV6-5	TRBJ2-7
2bnq	SLLMWITQV	DSAIyN	IQSSQRE	AVrptsggsyIPT	MnHeY	SVGAGI	ASSyvgnTgELF	2	5	2	3	2	2	TRAV21	TRAJ6	TRBV6-5	TRBJ2-2
2bnr	SLLMWITQC	DSAIyN	IQSSQRE	AVrptsggsyIPT	mnHeY	SVGAGI	ASSyvgnTgELF	2	5	2	4	2	2	TRAV21	TRAJ6	TRBV6-5	TRBJ2-2
2vlj	GILGFVFTL	SVFSS	VVTGGEV	AGAgsqgNLI	LNHdA	SqiVND	ASSSrssYEQY	0	4	0	3	1	2	TRAV27	TRAJ42	TRBV19	TRBJ2-7
2ypl	KAFSPEVIPMF	DSsSTy	IFSNMDM	AVsggyqkVT	LNHdA	SQIVND	ASTGsyGYT	2	6	0	1	1	1	TRAV5	TRAJ13	TRBV19	TRBJ1-2
2vlr	GILGFVFTL	SVFSS	VVTGGEV	AGAgsqgNLI	LNHdA	SqiVND	ASSSrasYEQY	0	4	0	3	1	2	TRAV27	TRAJ42	TRBV19	TRBJ2-7
2esv	VMAPRTLIL	TISGnEY	GLKNN	IVVRssnTGKLI	SGHdn	FvkESK	ASSQdrdTQY	1	1	2	4	1	2	TRAV26-1	TRAJ37	TRBV14	TRBJ2-3
2ak4	LPEPLPQGQLTAY	TRDTTYy	RNSFDEQN	ALsgfynTdKlI	mnhns	SASEGT	ASpgLAEQY	2	4	2	5	0	2	TRAV19	TRAJ34	TRBV6-1	TRBJ2-7
2nx5	EPLPQGQLTAY	TSGFnG	NVLDGL	AVQAsGGSyIPT	Enhry	SYGVKD	ATgtgdsNqPQH	1	2	0	4	2	4	TRAV1-2	TRAJ6	TRBV10-3	TRBJ1-5
3d3v	LLFGPVYV	DRgSqS	IYSNGD	AVTtdsWGKLQ	MNHeY	SVGAGI	ASRPglaGgRPEQY	2	3	0	1	0	4	TRAV12-2	TRAJ24	TRBV6-5	TRBJ2-7
3h9s	MLWGYLQYV	DRgSqS	IYSNGD	AVTtdsWGKLQ	MNHeY	SVGAGI	ASRPGlaggRpEQY	2	3	0	1	0	5	TRAV12-2	TRAJ24	TRBV6-5	TRBJ2-7
3hg1	ELAGIGILTV	DRgSqs	IySNGD	AVnVAGKST	GTSNPN	SVGIG	AWSEtglgtgELF	5	0	0	0	2	4	TRAV12-2	TRAJ27	TRBV30	TRBJ2-2
3kpr	EEYLKAWTF	TISGtDy	GLTSN	ILPlAGgstyGKLT	SGHVS	FQNEAQ	ASSlgqayEQY	2	1	4	1	1	3	TRAV26-2	TRAJ52	TRBV7-8	TRBJ2-7
3kps	EEYLQAFTY	TISGtDy	GLTSN	ILPlAGgstyGKLT	SGHVS	FQNEAQ	ASSLgqayEQY	2	1	4	0	1	3	TRAV26-2	TRAJ52	TRBV7-8	TRBJ2-7
3mv9	HPVGEADYFEY	VSGLrG	LYSAGEE	AVQDlgtsgsRLT	Sgdls	YyNGEE	ASsarSGELF	1	4	2	6	0	2	TRAV20	TRAJ58	TRBV9	TRBJ2-2
3o4l	GLCTLVAML	DSSSTy	IFSNMDM	AEdnnaRLM	DFQAtT	SNEGSKA	SArdgtgnGYT	1	3	1	2	0	5	TRAV5	TRAJ31	TRBV20-1	TRBJ1-2
3pwp	LGYGFVNYI	DRgSqs	IYSNGD	AVttdsWGKLQ	MNHeY	SVGAGI	ASRPGlaGgRpEQY	3	4	0	1	0	4	TRAV12-2	TRAJ24	TRBV6-5	TRBJ2-7
3qdg	ELAGIGILTV	DRgSqs	IySNGD	AVnFgGGKLI	MRHnA	SNtAGT	ASSlsfgtEAF	5	0	1	2	1	4	TRAV12-2	TRAJ23	TRBV6-4	TRBJ1-1
3qdj	AAGIGILTV	DRGSqs	IYSNGD	AVnFgGGKLI	MRHnA	SNtAGT	ASSlsfgTEAF	3	0	1	2	0	4	TRAV12-2	TRAJ23	TRBV6-4	TRBJ1-1
3qdm	ELAGIGILTV	SIFnt	LyKAGEL	AGGTgNQFY	ENHRY	SYGVKD	AISevgvgqPQH	3	1	0	1	1	4	TRAV35	TRAJ49	TRBV10-3	TRBJ1-5
3qeq	AAGIGILTV	SIFnT	LYKAGEL	AGgtgnQFY	ENHRY	SYGVKD	AISevgvgqPQH	1	3	1	1	1	4	TRAV35	TRAJ49	TRBV10-3	TRBJ1-5
3qfj	LLFGFPVYV	DRgSqs	IYSNGD	AVttdsWGKLQ	MNHeY	SVGAGI	ASRPglaGgRpEQY	3	4	0	1	0	5	TRAV12-2	TRAJ24	TRBV6-5	TRBJ2-7
3vxm	RFPLTFGWCF	ygatpy	YFSGDTLV	AVgapSGGASyQLT	MGHRA	YSYEKL	ASSptsgiyEQY	7	1	2	0	1	5	TRAV8-3	TRAJ28	TRBV4-1	TRBJ2-7
3vxr	RYPLTFGWCF	DSAIyN	IQSSQRE	AVrmdssyKLI	SEHNr	FqNEAQ	ASsswdtgELF	2	5	0	3	2	3	TRAV21	TRAJ12	TRBV7-9	TRBJ2-2
3vxs	RYPLTLGWCF	DSAIyN	IQSSQRE	AVrmdssyKLI	SEHNr	FqNEAQ	ASSswdtgELF	2	5	0	2	2	3	TRAV21	TRAJ12	TRBV7-9	TRBJ2-2
3vxu	RFPLTFGWCF	DRGSqS	IYSNGD	GTynQggKLI	MnHey	SmNVEV	ASsgashEQY	1	4	0	5	0	4	TRAV12-2	TRAJ23	TRBV27	TRBJ2-7
3dxa	EENLLDFVRF	TISGnEy	GLKNN	IVwggyQKVT	SEHnr	FQNEAQ	ASryrddsynEQF	2	3	1	2	3	5	TRAV26-1	TRAJ13	TRBV7-9	TRBJ2-1
3uts	ALWGPDPAAA	NSAFQY	TYSSGN	AMrgdssyKLI	SGHDy	FnNNVP	ASSLwEKALKNIQY	0	4	2	2	0	1	TRAV12-3	TRAJ12	TRBV12-4	TRBJ2-4
3gsn	NLVPMVATV	SSnfyA	MTLNGDE	ARnTgnQfY	MNHeY	SVGAGI	ASSPvtggiYGYT	3	4	0	1	0	5	TRAV24	TRAJ49	TRBV6-5	TRBJ1-2
3kxf	LPEPLPQGQLTAY	TRDTTYy	RNSFDEQN	ALsgfynTdKlI	mnhns	SASEGT	ASpgLAGEYEQY	2	4	2	5	0	2	TRAV19	TRAJ34	TRBV6-1	TRBJ2-7
4eup	ALGIGILTV	DRGSqs	IySNGD	AVSGGGADGLT	MDHeN	SYDVKM	ASSflgtgvEQY	3	0	0	1	0	6	TRAV12-2	TRAJ45	TRBV28	TRBJ2-7
4ftv	LLFGYPVYV	DRgSqs	IYSNGD	AVttdsWGKLQ	MNHeY	SVGAGI	ASrPglmasqpEQY	3	4	0	1	0	8	TRAV12-2	TRAJ24	TRBV6-5	TRBJ2-7
4g8g	KRWIILGLNK	TSDQsyg	QGSyDEQN	AMrDlRDNfNKFY	MNHEY	SVGAGI	ASReglggtEAF	5	1	1	0	1	5	TRAV14/DV4	TRAJ21	TRBV6-5	TRBJ1-1
4g9f	KRWIIMGLNK	TSDqsyg	QGSyDEQN	AMrDlRDNfNKFY	MNHEY	SVGAGI	ASRegLggtEAF	6	1	1	0	1	4	TRAV14/DV4	TRAJ21	TRBV6-5	TRBJ1-1
4jrx	LPEPLPQGQLTAY	TRDTTYy	RNSFDEQN	ALsgfynTdklI	mnhns	SAsEGT	ASpgETEAF	2	5	2	6	0	2	TRAV19	TRAJ34	TRBV6-1	TRBJ1-1
4jry	LPEPLPQGQLTAY	TTSDR	LLSNGAV	AVGGGSNYQLI	SGHDT	YYEEEE	ASSrtgstyeQY	0	0	0	0	2	5	TRAV39	TRAJ33	TRBV5-6	TRBJ2-7
4prh	HPVGDADYFEY	VsGLrG	LYSAGEE	AVqDlgtsgsRLT	Sgdls	YyNGEE	ASsarSGELF	3	4	2	6	0	2	TRAV20	TRAJ58	TRBV9	TRBJ2-2
4prp	HPVGQADYFEY	VsGLrG	LYSAGEE	AVQDlgtsgsRLT	Sgdls	YyNGEE	ASsarSGELF	2	4	2	6	0	2	TRAV20	TRAJ58	TRBV9	TRBJ2-2
4qok	EAAGIGILTV	DRgSqs	IySNGD	AVnVAGKST	GTSNPN	SVGIG	AWSEtglgtGELF	5	0	0	0	1	4	TRAV12-2	TRAJ27	TRBV30	TRBJ2-2
4qrp	HSKKKCDEL	ATGYPS	ATKADDK	ALSdpvndMR	SGHAT	FqNNGV	ASSLrgrgDqPQH	0	2	3	1	1	4	TRAV9-2	TRAJ43	TRBV11-2	TRBJ1-5
4mji	TAFTIPSI	TSINN	IRSNERE	ATDDdsarQLT	SGHta	FqGTGA	ASSltgGGELF	0	3	1	4	0	2	TRAV17	TRAJ22	TRBV7-3	TRBJ2-2
5c0b	RQFGPDFPTI	NSAFqY	TYSSGN	AMrgdssyKLI	SGHdy	FnNNVP	ASSLwEKALKNIQY	1	4	2	3	0	1	TRAV12-3	TRAJ12	TRBV12-4	TRBJ2-4
5eu6	YLEPGPVTV	DSAIYN	IQSSQRE	AVLSsggsnyKLT	SGHtA	FqGTGA	ASSfiggtDTQY	0	6	0	2	1	4	TRAV21	TRAJ53	TRBV7-3	TRBJ2-3
5hho	GILEFVFTL	SVFSS	VVTGGEV	AGAGsqgNLI	LNHdA	SqiVND	ASSirssYEQY	0	3	0	4	1	2	TRAV27	TRAJ42	TRBV19	TRBJ2-7
5hyj	AQWGPDPAAA	NSAFQY	TYSSGN	AMrgdssyKLI	SGHDy	FnNNVP	ASSLwEKALKNIQY	0	4	2	2	0	1	TRAV12-3	TRAJ12	TRBV12-4	TRBJ2-4
5isz	GILGFVFTL	SSNFyA	MTLNGDE	AFDtnagKST	LNHdA	SqiVND	ASSIfgqREQY	1	4	0	3	0	3	TRAV24	TRAJ27	TRBV19	TRBJ2-7
5men	ILAKFLHWL	DSVnN	IPSGT	AVdsatsgtyKYI	MNHey	SvgAGI	ASSYqgTEAF	1	5	3	4	0	2	TRAV22	TRAJ40	TRBV6-5	TRBJ1-1
5tez	GILGFVFTL	DSaSnY	IRSNVGE	AASFiIQgaqKLV	MNHeY	SmNVEV	ASSLlGGwSEAF	2	3	1	2	0	2	TRAV13-1	TRAJ54	TRBV27	TRBJ1-1
5d2n	NLVPMVATV	TISGtDy	GLTSN	ILdnnnDMR	SGHVS	FNYEAQ	ASSLapgttneKLF	2	3	1	0	3	4	TRAV26-2	TRAJ43	TRBV7-6	TRBJ1-4
5c07	YQFGPDFPIA	NSAFQY	TYSSGN	AMrgdssyKLI	SGHdy	FnnNVP	ASSLwEKALKNIQY	0	4	2	4	0	1	TRAV12-3	TRAJ12	TRBV12-4	TRBJ2-4
5c08	RQWGPDPAAV	NSAFqY	TYSSGN	AMrgdssyKLI	SGHDy	FnNNVP	ASSLwEKALKNIQY	1	4	2	2	0	1	TRAV12-3	TRAJ12	TRBV12-4	TRBJ2-4
5c09	YLGGPDFPTI	NSAFQY	TYSSGN	AMrgdssyKLI	SGHDy	FnNNVP	ASSLwEKALKNIQY	0	4	2	2	0	1	TRAV12-3	TRAJ12	TRBV12-4	TRBJ2-4
5c0a	MVWGPDPLYV	NSAFQY	TYSSGN	AMrgdssyKLI	SGHdy	FnnNVP	ASSLweKALKNIQY	0	4	2	4	0	2	TRAV12-3	TRAJ12	TRBV12-4	TRBJ2-4
5c0c	RQFGPDWIVA	NSAFqY	TYSSGN	AMrgdssyKLI	SGHdy	FnNNVP	ASSLweKALKNIQY	1	4	2	3	0	2	TRAV12-3	TRAJ12	TRBV12-4	TRBJ2-4
5hhm	GILGLVFTL	SVFSS	VVTGGEV	AGAgsqgNLI	LNHdA	SqiVND	ASSSrssYEQY	0	4	0	3	1	2	TRAV27	TRAJ42	TRBV19	TRBJ2-7
5jhd	GILGFVFTL	TSESDYY	QEAYKQQN	AWGVNaggStyGKLT	LNHdA	SqiVND	ASSigVYGYT	0	1	4	4	0	1	TRAV38-2/DV8	TRAJ52	TRBV19	TRBJ1-2
5w1v	VMAPRTLIL	SIFNT	LYKAGEL	AGqPLggsnykLT	SGDLS	YYNGEE	ASSANpGDSSneKLF	1	6	0	0	2	1	TRAV35	TRAJ53	TRBV9	TRBJ1-4
5wkf	GTSGSPIVNR	KALYS	LLKGGEQ	GLGDagNMLT	SgHaT	FqnNGV	ASSlgqglLyGYT	0	2	0	5	1	4	TRAV30	TRAJ39	TRBV11-2	TRBJ1-2
5wkh	GTSGSPIINR	KALYS	LLKGGEQ	GLGDagNMLT	SgHaT	FqnNGV	ASSlgqglLyGYT	0	2	0	5	1	4	TRAV30	TRAJ39	TRBV11-2	TRBJ1-2
5euo	GILGFVFTL	SVFSS	VVTGGEV	AGAIGPSntgKLI	LNHdA	SqiVND	ASSIrssYEQY	0	3	0	3	1	2	TRAV27	TRAJ37	TRBV19	TRBJ2-7
5yxn	KLVALGINAV	Tsesdyy	QEAyKQQN	AYgedDKII	MGHdk	SyGVNS	ASRRgpYEQY	7	1	2	3	0	2	TRAV38-2/DV8	TRAJ30	TRBV25-1	TRBJ2-7
5e6i	GILGFVFTL	SIFNT	LYKAGEL	AGPgGSSntgKLI	MNHeY	SmnVEV	ASSLiyPGELF	0	3	1	3	0	2	TRAV35	TRAJ37	TRBV27	TRBJ2-2
5nht	ELAGIGILTV	DrgSqs	IySNGD	AVGggaDGLT	LNHdA	SQiVND	ASSqglAGaGELF	5	3	0	2	0	4	TRAV12-2	TRAJ45	TRBV19	TRBJ2-2
5nqk	ELAGIGILTV	DrgSqs	IySNGD	AGGggADGLT	LNHdA	SQiVND	ASSqglAGaGELF	5	2	0	2	0	4	TRAV12-2	TRAJ45	TRBV19	TRBJ2-2
5w1w	VMAPRTLVL	SIFNT	LYKAGEL	AGqPLggsnykLT	SGDLS	YyNGEE	ASSANpGDSSneKLF	1	6	0	1	2	1	TRAV35	TRAJ53	TRBV9	TRBJ1-4
5d2l	NLVPMVATV	SSnfyA	MTLNGDE	AFitgnQFY	SGHTA	FqGNSA	ASSQtqlwETQY	3	3	1	1	0	4	TRAV24	TRAJ49	TRBV7-2	TRBJ2-5
6am5	SMLGIGIVPV	DRgSqs	IySNGD	AVnFGGGKLI	MRHnA	SNTAGT	ASSlsfgtEAF	5	0	0	1	1	4	TRAV12-2	TRAJ23	TRBV6-4	TRBJ1-1
6amu	MMWDRGLGMM	DRgSqs	IYSNGD	AVnfgggKLI	MRHNA	SNTAGT	ASSlsfgtEAF	4	2	2	0	1	4	TRAV12-2	TRAJ23	TRBV6-4	TRBJ1-1
6bj2	IPLTEEAEL	TRDTTYY	RNSFDEQN	ALSHnSGsGnyKLT	SGHnT	YyrEEE	ASSFrgGkTQY	0	2	2	3	0	3	TRAV19	TRAJ53	TRBV5-4	TRBJ2-5
6eqa	AAGIGILTV	DRGSqs	IySNGD	AVnVAGKST	GTSNPN	SVGIG	AWSetglgtgELF	4	0	0	0	2	5	TRAV12-2	TRAJ27	TRBV30	TRBJ2-2
6mtm	FEDLRVLSF	KALYS	LLKGGEQ	GTERsggYqKVT	LNHdA	SqIVND	ASSmsAMGTEAF	0	4	0	2	0	2	TRAV30	TRAJ13	TRBV19	TRBJ1-1
6rpa	SLLMWITQV	VSGNPY	YITGDNLV	AVrdinsggasyQLT	SQVtM	ANQGSEA	SVGgsggAdTQY	2	2	6	1	1	4	TRAV3	TRAJ28	TRBV29-1	TRBJ2-3
6tro	GVYDGREHTV	VSPFsN	MTFSENT	VVNhsGGSyIPT	MDHEN	SYDVKM	ASSFLmtsdgpyEQY	1	2	1	0	1	6	TRAV10	TRAJ6	TRBV28	TRBJ2-7
6uon	GADGVGKSAL	DRGSQS	IYSNGD	AAAMDSSyKLI	WSHSY	SAAADI	ASSdpgtEAF	0	1	0	0	1	3	TRAV12-2	TRAJ12	TRBV10-2	TRBJ1-1
6zkw	RLPAKAPLL	dSaiyN	IQSSQRE	AVTnqagTALI	MNHEy	SVGAGI	ASSYSIrSGRGEQF	4	4	0	1	0	1	TRAV21	TRAJ15	TRBV6-5	TRBJ2-1
6zkx	RLPAKAPLLGCG	dSaiyN	IQSSQRE	AVTnqagTALI	MNHEy	SVGAGI	ASSYSIrSGRGEQF	4	4	0	1	0	1	TRAV21	TRAJ15	TRBV6-5	TRBJ2-1
6zkz	RLPAKAPL	DSaiyN	IQSSQRE	AVTnqagTALI	MNHEy	SVGAGI	ASSYSIrSGRGEQF	3	4	0	1	0	1	TRAV21	TRAJ15	TRBV6-5	TRBJ2-1
6rp9	SLLMWITQV	DRGSQS	IYSNGD	ALTRGpgnQFY	SGHvs	FnyEAQ	ASSsPggvSTEAF	0	2	1	4	0	4	TRAV12-2	TRAJ49	TRBV7-6	TRBJ1-1
6vmx	RPPIFIRRL	SSnFyA	MTLNGDE	AFGssntgKLI	MGHrA	YSyEKL	ASSqdlftGGYT	2	3	2	3	0	4	TRAV24	TRAJ37	TRBV4-1	TRBJ1-2
6avf	APRGPHGGAASGL	NIATnDy	GYKTK	LVgeilDNFNKFY	MDHEN	SYDVKM	ASSQrqEGdTQY	3	0	3	0	1	2	TRAV4	TRAJ21	TRBV28	TRBJ2-3
6vqo	HMTEVVRHC	NSaFqy	TYSSGN	AMSGlKEsDSyKLI	MNHeY	SmNVEV	ASSIqqGadTQY	3	1	2	2	1	3	TRAV12-3	TRAJ12	TRBV27	TRBJ2-3
6avg	APRGPHGGAASGL	NIATnDy	GYKTK	LVvdqKlV	SGDLs	YyNGEE	ASsggHTgsneqF	2	2	2	3	3	4	TRAV4	TRAJ8	TRBV9	TRBJ2-1
7dzn	TPQDLNTML	TISGNEY	GLKNN	IVRGlnnaGNMLT	SGHNS	FnnnvP	ASSLGIDAIY	0	3	1	4	0	0	TRAV26-1	TRAJ39	TRBV12-3	TRBJ1-3
7n1e	RLQSLQTYV	YSGsPE	HISR	ALSgfnnagnMLT	SGHAT	FqNNGV	ASSLggaGgaDTQY	1	5	2	1	0	5	TRAV16	TRAJ39	TRBV11-2	TRBJ2-3
7n1f	YLQPRTFLL	dRgSqs	IYSNGD	AVnRddKII	SEHnr	FqNEAQ	ASSpdiEQY	5	3	0	3	0	3	TRAV12-2	TRAJ30	TRBV7-9	TRBJ2-7
7n2n	TRLALIAPK	DSAiyN	IQsSQRE	AVLSPVQESTGsRLT	SGDLS	YYNGEE	ASSVGlfstDTQY	3	1	0	0	2	2	TRAV21	TRAJ58	TRBV9	TRBJ2-3
7n2o	LRVMMLAPF	DSaiyN	IQssQRE	AVLSpVQEsTGsRLT	SGDLS	YYNGEE	ASSVGlfstDTQY	5	1	2	0	2	2	TRAV21	TRAJ58	TRBV9	TRBJ2-3
7n2p	GQVMVVAPR	DSaiyN	IQssQRE	AVSNfNKFY	SGDLS	YyNGEE	ASSVatystDTQY	5	1	0	1	2	3	TRAV21	TRAJ21	TRBV9	TRBJ2-3
7n2r	TRLALIAPK	DSAiyN	IQsSQRE	AVSNFNKFY	SGDLS	YyNGEE	ASSVatystDTQY	3	0	0	1	2	3	TRAV21	TRAJ21	TRBV9	TRBJ2-3
7n2s	TRLALIAPK	DSAiyN	IQsSQRE	AVSLGTGgASyQLT	SGDLS	YYNGEE	ASSVGlystDTQY	3	1	1	0	2	2	TRAV21	TRAJ28	TRBV9	TRBJ2-3
7nmf	QLPRLFPLL	dSssTy	IFSNMDM	AepsgntgKLI	SEHnr	FqnEAQ	ASSLhhEQY	5	5	1	4	0	2	TRAV5	TRAJ37	TRBV7-9	TRBJ2-7
7nmg	LWMRLLPLL	dSssTy	IFSNMDM	AepsgntgKLI	SEHnr	FqnEAQ	ASSlhhEQY	5	5	1	5	0	2	TRAV5	TRAJ37	TRBV7-9	TRBJ2-7
7q99	NLSALGIFST	DRgSqs	IySNGD	AVnVagKST	GTSNPN	SVGIG	AWSetglgtGELF	5	2	0	0	1	5	TRAV12-2	TRAJ27	TRBV30	TRBJ2-2
7q9a	LLLGIGILVL	DRgSqs	IySNGD	AVnVAGKST	GTSNPN	SVGIG	AWSEtglgtGELF	5	0	0	0	1	4	TRAV12-2	TRAJ27	TRBV30	TRBJ2-2
7rk7	YMDGTMSQV	NIATnDY	GYKTK	LVAlnygSGqGNLI	ENHRY	SYGVKD	AISPTEEGGpfilGNTIY	1	1	4	0	0	4	TRAV4	TRAJ42	TRBV10-3	TRBJ1-3
7r80	QASQEVKNW	DSaiYN	IQSSQRE	AQlnqagTALI	MNHeY	SvgaGi	ASSYGtgiNYGYT	2	4	1	5	0	3	TRAV21	TRAJ15	TRBV6-5	TRBJ1-2
7pb2	VVVGADGVGK	TRDTtYy	RNSFDEQN	ALSGPSGGASyQLT	MNHEY	SVGEGT	ASSYGpghqnSPLH	2	1	0	0	1	4	TRAV19	TRAJ28	TRBV6-2	TRBJ1-6
7n2q	LRVMMLAPF	DSaiyN	IQssQRE	AVSNfNKFY	SGDLS	YyNGEE	ASSVatystDTQY	5	1	0	1	2	3	TRAV21	TRAJ21	TRBV9	TRBJ2-3
7rm4	HMTEVVRHC	NYspAy	IRENEKE	ALdiyphDMR	SGHAT	FqNNGV	ASSLdpGDTGELF	4	0	4	1	0	2	TRAV6	TRAJ43	TRBV11-2	TRBJ2-2
8cx4	LRVMMLAPF	DSaiyN	IQssQRE	AVNSpGSGgAsyQLT	SGDLS	YYNGEE	ASSVGtystDTQY	5	2	2	0	2	2	TRAV21	TRAJ28	TRBV9	TRBJ2-3
8gom	RLQSLQTYV	TseSdYY	QEAYKQQN	ASSgnTpLV	SGHNS	FnNNVP	ASTWgrastDTQY	3	3	0	1	2	3	TRAV38-2/DV8	TRAJ29	TRBV12-3	TRBJ2-3
8gon	RLQSLQIYV	TseSdYY	QEAYKQQN	ASSgnTPLV	SGHNS	FnNNVP	ASTWgrastDTQY	3	2	0	1	2	3	TRAV38-2/DV8	TRAJ29	TRBV12-3	TRBJ2-3
8gvb	RYPLTFGW	YGATPy	YFSGDTLV	AVGFtgggnKLT	SEHNr	FQNEAQ	ASSDrdRvPETQY	1	5	0	1	0	3	TRAV8-3	TRAJ10	TRBV7-9	TRBJ2-5
8gvg	RFPLTFGW	YGATPy	YFSGDTLV	AVGFtggGnKLT	SEHNr	FQNEAQ	ASSDrdRvPETQY	1	4	0	1	0	3	TRAV8-3	TRAJ10	TRBV7-9	TRBJ2-5
8gvi	RYPLTFGW	YGATPy	YFSGDTLV	AVVFtgggnKLT	SEHNr	FQNEAQ	ASSLrdrvPETQY	1	5	0	1	0	4	TRAV8-3	TRAJ10	TRBV7-9	TRBJ2-5
1fyt	PKYVKQNTLKLAT	SsvpPY	YTSAATLV	AVSeSpfGneKLT	mdheN	SYDVKM	ASSstglPYGYT	3	3	2	4	0	4	TRAV8-4	TRAJ48	TRBV28	TRBJ1-2
1ymm	ENPVVHFFKNIVTP	TSInN	IRSNERE	ATdTTsgtyKYI	DFQATT	SNEGSkA	SArdltsagnneQF	2	4	0	2	2	7	TRAV17	TRAJ40	TRBV20-1	TRBJ2-1
2iam	GELIGILNAAKVPAD	dsVNN	IPSGT	AALiqgAqKLV	MnHny	SVGAGI	ASTyhGTGY	2	4	0	3	0	2	TRAV22	TRAJ54	TRBV6-6	TRBJ1-3
2ian	GELIGTLNAAKVPAD	dsVNN	IPSGT	AALiqgAqKLV	Mnhny	SVGAGI	ASTyhGTGY	2	4	0	4	0	2	TRAV22	TRAJ54	TRBV6-6	TRBJ1-3
4e41	GELIGILNAAKVPAD	DSVnN	IPSGT	AVDrgstlGRLY	SGHtS	YdeGEE	ASSQirETQY	1	5	0	3	0	2	TRAV22	TRAJ18	TRBV5-8	TRBJ2-5
4gg6	SGEGSFQPSQENP	TISGtDY	GLTSN	ILRDgrgGADGLT	SgDlS	YyNGEE	ASSvavsGATyEQY	1	1	2	4	1	3	TRAV26-2	TRAJ45	TRBV9	TRBJ2-7
4h1l	QHIRCNIPKRISA	YGatpy	YFSGDTLV	AVGAsgnTGKLI	LNHdA	SQIVND	ASSLrdgytGELF	4	3	0	1	1	4	TRAV8-3	TRAJ37	TRBV19	TRBJ2-2
4ozf	APQPELPYPQPGS	TISGnEY	GLKNN	IAFQGAQKLV	SgHtA	FQGNSA	ASSfrAlaAdTQY	1	0	0	2	1	4	TRAV26-1	TRAJ54	TRBV7-2	TRBJ2-3
4ozg	APQPELPYPQPG	TISGnEY	GLKNN	IVLggADGLT	SGHtA	FQGNSA	ASSfrftdTQY	1	2	0	1	2	3	TRAV26-1	TRAJ45	TRBV7-2	TRBJ2-3
4ozh	APQPELPYPQPG	TISGnEY	GLKNN	IVWGgaTNKLI	SGHtA	FQGNSA	ASSvrStdTQY	1	2	0	1	2	2	TRAV26-1	TRAJ32	TRBV7-2	TRBJ2-3
4ozi	QPFPQPELPYP	NIATnDY	GYKTK	LVGdGGSFggsYNKLI	DFqAtT	SNEGSKA	SAGvGGQETQY	2	0	3	2	0	1	TRAV4	TRAJ4	TRBV20-1	TRBJ2-5
4y19	QPLALEGSLQKRG	NSMFDY	ISSIKDK	AASVYAGGSTyGKLT	MNHEY	SVGegt	ASRPRRDNEQF	0	1	0	3	0	0	TRAV29/DV5	TRAJ52	TRBV6-2	TRBJ2-1
4y1a	LQPLALEGSLQKRG	NSMFDY	ISSIKDK	AASSSAGGSTYGKLT	MNHEY	SVGegt	ASRPRDPVTQY	0	0	0	3	0	0	TRAV29/DV5	TRAJ52	TRBV6-2	TRBJ2-3
4z7u	APSGEGSFQPSQENPQ	TIsGtDY	GLTSN	ILRDrsNQFY	SgDlS	YyNGEE	ASSttpggtTETQY	2	0	2	3	0	6	TRAV26-2	TRAJ49	TRBV9	TRBJ2-5
4z7v	SGEGSFQPSQENP	TISGtDY	GLTSN	ILRDsrAQKLV	SgDlS	YyNGEE	ASSagtsgeyEQY	1	0	2	3	1	6	TRAV26-2	TRAJ54	TRBV9	TRBJ2-7
5ks9	APSGEGSFQPSQENPQ	VsgLrG	LYSAGEE	AVALnnNAGNMLT	SgDlS	YyNGEE	ASSvapgsdTQY	3	2	0	4	1	4	TRAV20	TRAJ39	TRBV9	TRBJ2-3
5ksa	QPQQSFPEQEA	VSGLrG	LYSAGEE	AVqFmdSnYQLI	SGDlS	YyNGEE	ASSvagtPsyEQY	2	2	1	3	2	3	TRAV20	TRAJ33	TRBV9	TRBJ2-7
5ksb	GPQQSFPEQEA	VSglrG	LYSAGEE	AVQAsGGSyIPT	SgdlS	YyNGEE	ASSnrGlgtDTQY	3	2	0	4	1	4	TRAV20	TRAJ6	TRBV9	TRBJ2-3
6cqn	RFYKTLRAEQASQ	SsnfyA	MTLNGDE	AFkAagnKLT	SNHly	FynNEI	ASSglaggmDEQF	4	4	0	4	0	6	TRAV24	TRAJ17	TRBV2	TRBJ2-1
6cqr	RFYKTLRAEQASQ	SsnfyA	MTLNGDE	AFkAagnKLT	SNHly	FyNNEI	ASSRlaggmDEQF	4	4	0	3	0	5	TRAV24	TRAJ17	TRBV2	TRBJ2-1
6px6	APFSEQEQPVLG	DSaiyN	IQsSQRE	AVhTgARLM	SgHtA	FqGTGA	ASShgaStdTQY	4	0	2	3	2	3	TRAV21	TRAJ31	TRBV7-3	TRBJ2-3
6py2	APFSEQEQPVLG	ATGYPS	ATKADDK	ASPQggSeKLV	SGHAT	FQNNGV	ASSSggwggGTEAF	0	3	0	0	0	5	TRAV9-2	TRAJ57	TRBV11-2	TRBJ1-1
6r0e	PKYVKQNTLKLAT	SsvPPY	YTSAATLV	AVSeqddKII	KgHdr	SFDVKD	ATSDesyGYT	2	2	2	3	1	2	TRAV8-4	TRAJ30	TRBV24-1	TRBJ1-2
7sg1	QPFPQPELPYGSGGS	NIATnDY	GYKTK	LVGglArDMR	SqvtM	ANQGSEA	SVAlgsdTGELF	1	0	3	3	0	4	TRAV4	TRAJ43	TRBV29-1	TRBJ2-2
7sg2	QPFPQPEQPFPGS	NIATnDY	GYKTK	LVGglARDMR	SqvtM	ANQGSEA	SVAlgsdTGELF	1	0	2	3	0	4	TRAV4	TRAJ43	TRBV29-1	TRBJ2-2
7t2b	TGLAWEWWRTVYE	TSINN	IRSNERE	ATDKkggatnKLI	MNHey	SvGEGT	ASSqgGGEQY	0	5	1	3	0	2	TRAV17	TRAJ32	TRBV6-2	TRBJ2-7
7t2c	TGLAWEWWRTVY	NIATnDY	GYKTK	LVGdtgfQKLV	DFQATT	SNEGSKA	SArDpgggSGsYEQY	2	3	0	1	1	4	TRAV4	TRAJ8	TRBV20-1	TRBJ2-7
7t2d	ATGLAWEWWRTVYE	TRDTTYY	RNSFDEQN	ALSgsArQLT	SGHtA	FqGTGA	ASShregETQY	0	3	0	2	0	4	TRAV19	TRAJ22	TRBV7-3	TRBJ2-5
8pjg	PKYVKQNTLKLAR	SsvPPY	YTSAATLV	AVSeqddKII	kghdr	SFDVKD	ATSDesyGYT	2	2	2	5	1	2	TRAV8-4	TRAJ30	TRBV24-1	TRBJ1-2
8trl	EIFDSGNPTGEV	TISGnEY	GLKNN	IVNpAnTGNQFY	SNHly	FyNNEI	ASRRdyfSYEQY	1	1	1	3	0	3	TRAV26-1	TRAJ49	TRBV2	TRBJ2-7
8vcx	GQVELGGGPGAESCQ	tisGnEY	GLKNN	IVShNaGNMLT	SGHrS	YfSETQ	ASSLerETQY	4	1	1	2	0	2	TRAV26-1	TRAJ39	TRBV5-1	TRBJ2-5
8vcy	GQVELGGGSSPETCI	tisgnEY	GLKNN	IVShNaGNMLT	SGHrS	YfSeTQ	ASSlerETQY	5	1	1	4	0	2	TRAV26-1	TRAJ39	TRBV5-1	TRBJ2-5
8vd2	GQVELGGGTPIESC	tIsGneY	GLKNN	IVRVaieSGqGNLI	SGHrS	YfSETQ	ASSlrRGDTIY	4	1	3	3	0	1	TRAV26-1	TRAJ42	TRBV5-1	TRBJ1-3
