## Supplementary material for "Key determinants of T cell epitope recognition revealed by TCR specificity profiles": TableS4

### Sheet: Sheet1
TRAV	TRAJ	cdr3_TRA	TRBV	TRBJ	cdr3_TRB	TCR_number	Note	variant to test	Tetramer (%)	Norm_Percentage	batch
TRAV12-2	TRAJ30	CAVGDDKIIF	TRBV28	TRBJ2-7	CASTPQTAYEQYF	TCR_YF	TRAJ	YF	90.2	100	1
TRAV12-2	TRAJ34	CAVGTDKLIF	TRBV28	TRBJ2-7	CASTPQTAYEQYF	TCR_YF-TRAJ34	TRAJ	YF	0.48	0.532151	1
TRAV12-2	TRAJ31	CAVGNARLMF	TRBV28	TRBJ2-7	CASTPQTAYEQYF	TCR_YF-TRAJ31	TRAJ	YF	51.3	56.8736	1
TRAV12-2	TRAJ8	CAVGFQKLVF	TRBV28	TRBJ2-7	CASTPQTAYEQYF	TCR_YF-TRAJ8	TRAJ	YF	0.76	0.842572	1
TRAV12-2	TRAJ21	CAVGFNKFYF	TRBV28	TRBJ2-7	CASTPQTAYEQYF	TCR_YF-TRAJ21	TRAJ	YF	0.59	0.654102	1
TRAV12-2	TRAJ49	CAVGGNQFYF	TRBV28	TRBJ2-7	CASTPQTAYEQYF	TCR_YF-TRAJ49	TRAJ	YF	3.35	3.71397	1
TRAV12-2	TRAJ35	CAVGGNVLHC	TRBV28	TRBJ2-7	CASTPQTAYEQYF	TCR_YF-TRAJ35	TRAJ	YF	0.98	1.08647	1
TRAV12-2	TRAJ36	CAVGANNLFF	TRBV28	TRBJ2-7	CASTPQTAYEQYF	TCR_YF-TRAJ36	TRAJ	YF	2.99	3.31486	1
TRAV12-2	TRAJ15	CAVGGTALIF	TRBV28	TRBJ2-7	CASTPQTAYEQYF	TCR_YF-TRAJ15	TRAJ	YF	2.22	2.4612	1
TRAV12-2	TRAJ30	CAVGDDKIIF	TRBV28	TRBJ2-7	CASTPQTAYEQYF	TCR_YF	TRAV	YF	57.1	100	2
TRAV12-1	TRAJ30	CAVGDDKIIF	TRBV28	TRBJ2-7	CASTPQTAYEQYF	TCR_YF-TRAV12-1	TRAV	YF	20.6	36.0771	2
TRAV12-3	TRAJ30	CAMGDDKIIF	TRBV28	TRBJ2-7	CASTPQTAYEQYF	TCR_YF-TRAV12-3	TRAV	YF	2	3.50263	2
TRAV8-1	TRAJ30	CAVGDDKIIF	TRBV28	TRBJ2-7	CASTPQTAYEQYF	TCR_YF-TRAV8-1	TRAV	YF	1.54	2.69702	2
TRAV8-3	TRAJ30	CAVGDDKIIF	TRBV28	TRBJ2-7	CASTPQTAYEQYF	TCR_YF-TRAV8-3	TRAV	YF	5.88	10.2977	2
TRAV12-2	TRAJ30	CAVGDDKIIF	TRBV28	TRBJ2-7	CASTPQTAYEQYF	TCR_YF	TRAV	YF	90.2	100	1
TRAV21	TRAJ30	CAVGDDKIIF	TRBV28	TRBJ2-7	CASTPQTAYEQYF	TCR_YF-TRAV21	TRAV	YF	0.68	0.75388	1
TRAV3	TRAJ30	CAVGDDKIIF	TRBV28	TRBJ2-7	CASTPQTAYEQYF	TCR_YF-TRAV3	TRAV	YF	0.5	0.554324	1
TRAV39	TRAJ30	CAVGDDKIIF	TRBV28	TRBJ2-7	CASTPQTAYEQYF	TCR_YF-TRAV39	TRAV	YF	0.56	0.620843	1
TRAV41	TRAJ30	CAVGDDKIIF	TRBV28	TRBJ2-7	CASTPQTAYEQYF	TCR_YF-TRAV41	TRAV	YF	19	21.0643	1
TRAV12-2	TRAJ30	CAVGDDKIIF	TRBV28	TRBJ2-7	CASTPQTAYEQYF	TCR_YF	CDR3aP4	YF	57.1	100	2
TRAV12-2	TRAJ30	CAVADDKIIF	TRBV28	TRBJ2-7	CASTPQTAYEQYF	TCR_YF-CDR3a-A4	CDR3aP4	YF	29.1	50.9632	2
TRAV12-2	TRAJ30	CAVDDDKIIF	TRBV28	TRBJ2-7	CASTPQTAYEQYF	TCR_YF-CDR3a-D4	CDR3aP4	YF	4.6	8.05604	2
TRAV12-2	TRAJ30	CAVEDDKIIF	TRBV28	TRBJ2-7	CASTPQTAYEQYF	TCR_YF-CDR3a-E4	CDR3aP4	YF	5.12	8.96673	2
TRAV12-2	TRAJ30	CAVFDDKIIF	TRBV28	TRBJ2-7	CASTPQTAYEQYF	TCR_YF-CDR3a-F4	CDR3aP4	YF	5.71	10	2
TRAV12-2	TRAJ30	CAVHDDKIIF	TRBV28	TRBJ2-7	CASTPQTAYEQYF	TCR_YF-CDR3a-H4	CDR3aP4	YF	20.1	35.2014	2
TRAV12-2	TRAJ30	CAVIDDKIIF	TRBV28	TRBJ2-7	CASTPQTAYEQYF	TCR_YF-CDR3a-I4	CDR3aP4	YF	45.8	80.2102	2
TRAV12-2	TRAJ30	CAVKDDKIIF	TRBV28	TRBJ2-7	CASTPQTAYEQYF	TCR_YF-CDR3a-K4	CDR3aP4	YF	3.14	5.49912	2
TRAV12-2	TRAJ30	CAVLDDKIIF	TRBV28	TRBJ2-7	CASTPQTAYEQYF	TCR_YF-CDR3a-L4	CDR3aP4	YF	5.94	10.4028	2
TRAV12-2	TRAJ30	CAVMDDKIIF	TRBV28	TRBJ2-7	CASTPQTAYEQYF	TCR_YF-CDR3a-M4	CDR3aP4	YF	11.3	19.7898	2
TRAV12-2	TRAJ30	CAVNDDKIIF	TRBV28	TRBJ2-7	CASTPQTAYEQYF	TCR_YF-CDR3a-N4	CDR3aP4	YF	5.22	9.14186	2
TRAV12-2	TRAJ30	CAVPDDKIIF	TRBV28	TRBJ2-7	CASTPQTAYEQYF	TCR_YF-CDR3a-P4	CDR3aP4	YF	4.93	8.63398	2
TRAV12-2	TRAJ30	CAVQDDKIIF	TRBV28	TRBJ2-7	CASTPQTAYEQYF	TCR_YF-CDR3a-Q4	CDR3aP4	YF	3.98	6.97023	2
TRAV12-2	TRAJ30	CAVRDDKIIF	TRBV28	TRBJ2-7	CASTPQTAYEQYF	TCR_YF-CDR3a-R4	CDR3aP4	YF	1.88	3.29247	2
TRAV12-2	TRAJ30	CAVSDDKIIF	TRBV28	TRBJ2-7	CASTPQTAYEQYF	TCR_YF-CDR3a-S4	CDR3aP4	YF	27.7	48.5114	2
TRAV12-2	TRAJ30	CAVTDDKIIF	TRBV28	TRBJ2-7	CASTPQTAYEQYF	TCR_YF-CDR3a-T4	CDR3aP4	YF	38	66.5499	2
TRAV12-2	TRAJ30	CAVVDDKIIF	TRBV28	TRBJ2-7	CASTPQTAYEQYF	TCR_YF-CDR3a-V4	CDR3aP4	YF	69.2	121.191	2
TRAV12-2	TRAJ30	CAVWDDKIIF	TRBV28	TRBJ2-7	CASTPQTAYEQYF	TCR_YF-CDR3a-W4	CDR3aP4	YF	3.65	6.39229	2
TRAV12-2	TRAJ30	CAVYDDKIIF	TRBV28	TRBJ2-7	CASTPQTAYEQYF	TCR_YF-CDR3a-Y4	CDR3aP4	YF	3.3	5.77933	2
TRAV12-2	TRAJ30	CAVGDDKIIF	TRBV28	TRBJ2-7	CASTPQTAYEQYF	TCR_YF	CDR3bP5	YF	97.3	100	3
TRAV12-2	TRAJ30	CAVGDDKIIF	TRBV28	TRBJ2-7	CASTGQTAYEQYF	TCR_YF-CDR3b-G5	CDR3bP5	YF	78.7	80.8839	3
TRAV12-2	TRAJ30	CAVGDDKIIF	TRBV28	TRBJ2-7	CASTAQTAYEQYF	TCR_YF-CDR3b-A5	CDR3bP5	YF	97.9	100.617	3
TRAV12-2	TRAJ30	CAVGDDKIIF	TRBV28	TRBJ2-7	CASTQQTAYEQYF	TCR_YF-CDR3b-Q5	CDR3bP5	YF	97.2	99.8972	3
TRAV12-2	TRAJ30	CAVGDDKIIF	TRBV28	TRBJ2-7	CASTWQTAYEQYF	TCR_YF-CDR3b-W5	CDR3bP5	YF	98.3	101.028	3
TRAV12-2	TRAJ30	CAVGDDKIIF	TRBV28	TRBJ2-7	CASTLQTAYEQYF	TCR_YF-CDR3b-L5	CDR3bP5	YF	97.6	100.308	3
TRAV12-2	TRAJ30	CAVGDDKIIF	TRBV28	TRBJ2-7	CASTFQTAYEQYF	TCR_YF-CDR3b-F5	CDR3bP5	YF	98.2	100.925	3
TRAV12-2	TRAJ30	CAVGDDKIIF	TRBV28	TRBJ2-7	CASTVQTAYEQYF	TCR_YF-CDR3b-V5	CDR3bP5	YF	98.2	100.925	3
TRAV12-2	TRAJ30	CAVGDDKIIF	TRBV28	TRBJ2-7	CASTIQTAYEQYF	TCR_YF-CDR3b-I5	CDR3bP5	YF	98	100.719	3
TRAV12-2	TRAJ30	CAVGDDKIIF	TRBV28	TRBJ2-7	CASTPQTAYEQYF	TCR_YF	CDR3bP5	YF	94	100	4
TRAV12-2	TRAJ30	CAVGDDKIIF	TRBV28	TRBJ2-7	CASTRQTAYEQYF	TCR_YF-CDR3b-R5	CDR3bP5	YF	89.5	95.2128	4
TRAV12-2	TRAJ30	CAVGDDKIIF	TRBV28	TRBJ2-7	CASTHQTAYEQYF	TCR_YF-CDR3b-H5	CDR3bP5	YF	96.6	102.766	4
TRAV12-2	TRAJ30	CAVGDDKIIF	TRBV28	TRBJ2-7	CASTKQTAYEQYF	TCR_YF-CDR3b-K5	CDR3bP5	YF	81.4	86.5957	4
TRAV12-2	TRAJ30	CAVGDDKIIF	TRBV28	TRBJ2-7	CASTDQTAYEQYF	TCR_YF-CDR3b-D5	CDR3bP5	YF	58.9	62.6596	4
TRAV12-2	TRAJ30	CAVGDDKIIF	TRBV28	TRBJ2-7	CASTEQTAYEQYF	TCR_YF-CDR3b-E5	CDR3bP5	YF	87.3	92.8723	4
TRAV12-2	TRAJ30	CAVGDDKIIF	TRBV28	TRBJ2-7	CASTSQTAYEQYF	TCR_YF-CDR3b-S5	CDR3bP5	YF	76.3	81.1702	4
TRAV12-2	TRAJ30	CAVGDDKIIF	TRBV28	TRBJ2-7	CASTTQTAYEQYF	TCR_YF-CDR3b-T5	CDR3bP5	YF	77.5	82.4468	4
TRAV12-2	TRAJ30	CAVGDDKIIF	TRBV28	TRBJ2-7	CASTNQTAYEQYF	TCR_YF-CDR3b-N5	CDR3bP5	YF	1.01	1.07447	4
TRAV12-2	TRAJ30	CAVGDDKIIF	TRBV28	TRBJ2-7	CASTMQTAYEQYF	TCR_YF-CDR3b-M5	CDR3bP5	YF	96.2	102.34	4
TRAV12-2	TRAJ30	CAVGDDKIIF	TRBV28	TRBJ2-7	CASTYQTAYEQYF	TCR_YF-CDR3b-Y5	CDR3bP5	YF	96.4	102.553	4
TRAV27	TRAJ42	CAGGGSQGNLIF	TRBV19	TRBJ2-7	CASSIRSSYEQYF	TCR_GIL	TRAJ	GIL	98.6	100	5
TRAV27	TRAJ10	CAGTGGGNKLTF	TRBV19	TRBJ2-7	CASSIRSSYEQYF	TCR_GIL-TRAJ-TRAJ10	TRAJ	GIL	0.055	0.0557809	5
TRAV27	TRAJ28	CAGGAGSYQLTF	TRBV19	TRBJ2-7	CASSIRSSYEQYF	TCR_GIL-TRAJ-TRAJ28	TRAJ	GIL	0.055	0.0557809	5
TRAV27	TRAJ32	CAGGGATNKLIF	TRBV19	TRBJ2-7	CASSIRSSYEQYF	TCR_GIL-TRAJ-TRAJ32	TRAJ	GIL	0.059	0.0598377	5
TRAV27	TRAJ42	CAGGGSQGNLIF	TRBV19	TRBJ2-7	CASSIRSSYEQYF	TCR_GIL	TRBV	GIL	92.6	100	6
TRAV27	TRAJ42	CAGGGSQGNLIF	TRBV27	TRBJ2-7	CASSLRSSYEQYF	TCR_GIL-TRBV-TRBV27	TRBV	GIL	2.64	2.85097	6
TRAV27	TRAJ42	CAGGGSQGNLIF	TRBV7-2	TRBJ2-7	CASSLRSSYEQYF	TCR_GIL-TRBV-TRBV7-2	TRBV	GIL	1.38	1.49028	6
TRAV12-2	TRAJ30	CAVGDDKIIF	TRBV28	TRBJ2-7	CASTPQTAYEQYF	TCR_YF	CDR3	YF	95	100	7
TRAV12-2	TRAJ30	CAVADDKIIF	TRBV28	TRBJ2-7	CASTPQTAYEQYF	CDR3A_G4A	CDR3aP4	YF	48	50.5263	7
TRAV12-2	TRAJ30	CAVGDDKIIF	TRBV28	TRBJ2-7	CASAPQTAYEQYF	CDR3B_T4A	CDR3bP4	YF	84	88.4211	7
TRAV12-2	TRAJ30	CAVGDDKIIF	TRBV28	TRBJ2-7	CASTAQTAYEQYF	CDR3B_P5A	CDR3bP5	YF	95	100	7
TRAV12-2	TRAJ30	CAVGDDKIIF	TRBV28	TRBJ2-7	CASTPATAYEQYF	CDR3B_Q6A	CDR3bP6	YF	94	98.9474	7
TRAV12-2	TRAJ30	CAVGDDKIIF	TRBV28	TRBJ2-7	CASTPQAAYEQYF	CDR3B_T7A	CDR3bP7	YF	88	92.6316	7
