## Supplementary material for "Key determinants of T cell epitope recognition revealed by TCR specificity profiles": TableS8

short_name	Q1	Q2	Q3	Position	AminoAcid	cross_ave	HLA_epitope
A1	0.3	13.3	1.39	P1	A	0.941659492	A0201_ALWNGPMAV
A2	0.027	8.55	1.47	P2	A	0.92507273	A0201_LAWNGPMAV
A3	0.01	0	0.57	P3	A	0.050794955	A0201_LLANGPMAV
A4	0	0.19	27.1	P4	A	0.503481129	A0201_LLWAGPMAV
A6	0.13	20.6	1.84	P6	A	0.95586623	A0201_LLWNGAMAV
A7	0.13	6.27	6.93	P7	A	0.72734375	A0201_LLWNGPAAV
A9	0.03	26.4	3.36	P9	A	0.94307535	A0201_LLWNGPMAA
KSE	1.35	0.035	0.38	NA	NA	0.054804054	A0101_KSEYMTSWFY
A0206	0.04	9.33	23.2	NA	NA	0.641218487	A0206_LLWNGPMAV
GIL	27.8	0.023	0.093	NA	NA	0.099551258	A0201_GILGFVFTL
FTD	74.2	0	0.22	NA	NA	0.006968446	A0101_FTDALGIDEY
I7	0.031	12.4	15.9	P7	I	0.717834389	A0201_LLWNGPIAV
L7	1.23	20.2	10.1	P7	L	0.804635247	A0201_LLWNGPLAV
Q4	0	1.6	29.7	P4	Q	0.525559105	A0201_LLWQGPMAV
D6	1.1	0.17	57.8	P6	D	0.06839541	A0201_LLWNGDMAV
K5	0.00265	8.29	59.4	P5	K	0.561075262	A0201_LLWNKPMAV
N1	0.03	12.8	70.2	P1	N	0.576133775	A0201_NLWNGPMAV
P4	0.88	1.35	47.8	P4	P	0.316424052	A0201_LLWPGPMAV
Q6	0.12	9.96	71	P6	Q	0.555559477	A0201_LLWNGQMAV
T3	0.00661	0.0022	55.6	P3	T	0.124877899	A0201_LLTNGPMAV
T5	0	0	48.8	P5	T	0.375032273	A0201_LLWNTPMAV
A0205	0.00228	0.041	92	NA	NA	0.473882616	A0205_LLWNGPMAV
YF	2.36	93	0.15	NA	NA	0.986820686	A0201_LLWNGPMAV
F3	23.8	26.4	0.87	P3	F	0.746996612	A0201_LLFNGPMAV
A5	1.67	2.54	4.07	P5	A	0.493795839	A0201_LLWNAPMAV
I7Q8	4.52	9.69	0.29	NA	NA	0.826428014	A0201_LLWNGPIQV
K7	0.32	2.52	0.82	P7	K	0.820907481	A0201_LLWNGPKAV
Q2	1.75	12	1.1	P2	Q	0.894378904	A0201_LQWNGPMAV
Q8	3.68	7.85	0.16	P8	Q	0.83042879	A0201_LLWNGPMQV
S0	0.033	0.000558	12.1	NA	NA	0.008337021	A0201_SLLWNGPMAV
S10	0.26	6.04	2.04	NA	NA	0.853127456	A0201_LLWNGPMAVS
B1302	0.038	0	9.73	NA	NA	0	B1302_LLWNGPMAV
