## Supplementary material for "Key determinants of T cell epitope recognition revealed by TCR specificity profiles": TableS9

### Sheet: Sheet1
TRAV	TRAJ	cdr3_TRA	TRBV	TRBJ	cdr3_TRB	TCR_number	Note	variant to test	Tetramer (%)
TRAV12-2	TRAJ30	CAVGDDKIIF	TRBV28	TRBJ2-7	CASTPQTAYEQYF	TCR_YF	variant	YF	85.3
								I7	48
								L7	78.6
								A0206	55.8
TRAV4	TRAJ41	CLVDDSNSGYALNF	TRBV4-3	TRBJ1-1	CASSPSSLRTAGGAFF	TCR2	variant	YF	0.084
								B1302	93.8
TRAV8-4	TRAJ43	CAVSLLYNNNDMRF	TRBV5-4	TRBJ1-6	CAISDSTALNSPLHF	TCR3	variant	YF	0.075
								B1302	92.2
TRAV12-1	TRAJ30	CAVGDDKIIF	TRBV28	TRBJ2-7	CASTPQTAYEQYF	TCR4	variant	YF	24.4
								L7	26.7
TRAV12-2	TRAJ30	CAVSHDKIIF	TRBV4-2	TRBJ1-4	CASSQEDRGPEKLFF	TCR5	variant	YF	85.4
								A4	57.4
TRAV12-2	TRAJ7	CAVSGNNRLAF	TRBV6-1	TRBJ1-2	CASSELQQGAYGYTF	TCR6	variant	YF	97.5
								K7	87.6
TRAV12-2	TRAJ30	CAAGDDKIIF	TRBV29-1	TRBJ2-1	CSVATSGGSNEQFF	TCR7	variant	YF	91.3
								Q4	7.37
TRAV38-2/DV8	TRAJ30	CAYNGDDKIIF	TRBV7-9	TRBJ1-2	CASSLAGRGNYGYTF	TCR8	variant	YF	0.15
								S0	86
TRAV27	TRAJ8	CAGVGVTGFQKLVF	TRBV9	TRBJ1-1	CASSAPDRLNTEAFF	TCR9	vairant	YF	0.066
								B1302	66.7
TRAV12-2	TRAJ30	CAVRDDKIIF	TRBV4-2	TRBJ1-5	CASSQEGNQPQHF	TCR10	vairant	YF	71.8
								ELA	28.4
								EAA	66.9
TRAV12-2	TRAJ31	CAVNNARLMF	TRBV4-2	TRBJ1-5	CASSQEGNQPQHF	TCR11	vairant	YF	45.9
								ELA	94.1
								EAA	99
TRAV12-2	TRAJ30	CAVNPDKIIF	TRBV4-2	TRBJ1-4	CASSQEDRGPEKLFF	TCR12	variant	YF	93.5
								A4	13.2
								Q4	32
TRAV12-2	TRAJ27	CAVDTNAGKSTF	TRBV9	TRBJ2-7	CASSVSGSSYEQYF	TCR13	variant	YF	9.29
TRAV27	TRAJ49	CAGVGNTGNQFYF	TRBV9	TRBJ2-1	CASSVGGAPYNEQFF	TCR14	variant	YF	92.4
								I7Q8	81.6
								Q8	98.8
TRAV12-2	TRAJ30	CAVADDKIIF	TRBV9	TRBJ2-7	CASSVEASGYEQYF	TCR15	variant	YF	26
TRAV12-1	TRAJ42	CVVNVNYGGSQGNLIF	TRBV4-2	TRBJ2-7	CASSPAGGPYEQYF	TCR16	vairant	YF	96.7
								F3	91.9
TRAV13-1	TRAJ45	CAASIGDGLTF	TRBV9	TRBJ2-7	CASSVAGGSYEQYF	TCR17	variant	Q8	59.7
TRAV12-2	TRAJ30	CAAGDDKIIF	TRBV10-3	TRBJ1-2	CAISEQAAYGYTF	TCR18	variant	YF	16.3
TRAV12-2	TRAJ3	CALSASKIIF	TRBV29-1	TRBJ2-1	CSVATSGGSNEQFF	TCR19	variant	YF	71.9
TRAV12-2	TRAJ30	CAVNPDKIIF	TRBV4-2	TRBJ1-4	CASSQEDRGPEKLFF	TCR20	variant	YF	97.1
								Q8	23.1
								Q2	22.2
								K7	94.3
								A9	96
								A7	91.7
								S10	9.62
