## Supplementary material for "Key determinants of T cell epitope recognition revealed by TCR specificity profiles": TableS10

### Sheet: TCR_YF
MutantID	Aa	Position	ActivationScore	epitope
Mutant_1	K (Lysine)	P1	99.73	KLWNGPMAV
Mutant_1	K (Lysine)	P2	0.08	LKWNGPMAV
Mutant_1	K (Lysine)	P3	-0.06	LLKNGPMAV
Mutant_1	K (Lysine)	P4	12.38	LLWKGPMAV
Mutant_1	K (Lysine)	P5	1	LLWNKPMAV
Mutant_1	K (Lysine)	P6	-0.05	LLWNGKMAV
Mutant_1	K (Lysine)	P7	11.53	LLWNGPKAV
Mutant_1	K (Lysine)	P8	93.84	LLWNGPMKV
Mutant_1	K (Lysine)	P9	48.14	LLWNGPMAK
Mutant_2	R (Arginine)	P1	80.59	RLWNGPMAV
Mutant_2	R (Arginine)	P2	0.09	LRWNGPMAV
Mutant_2	R (Arginine)	P3	-0.09	LLRNGPMAV
Mutant_2	R (Arginine)	P4	-0.04	LLWRGPMAV
Mutant_2	R (Arginine)	P5	9.59	LLWNRPMAV
Mutant_2	R (Arginine)	P6	0.27	LLWNGRMAV
Mutant_2	R (Arginine)	P7	93.96	LLWNGPRAV
Mutant_2	R (Arginine)	P8	99.75	LLWNGPMRV
Mutant_2	R (Arginine)	P9	31.51	LLWNGPMAR
Mutant_3	H (Histidine)	P1	77.42	HLWNGPMAV
Mutant_3	H (Histidine)	P2	0.06	LHWNGPMAV
Mutant_3	H (Histidine)	P3	0.04	LLHNGPMAV
Mutant_3	H (Histidine)	P4	21.97	LLWHGPMAV
Mutant_3	H (Histidine)	P5	7.06	LLWNHPMAV
Mutant_3	H (Histidine)	P6	19.74	LLWNGHMAV
Mutant_3	H (Histidine)	P7	77.57	LLWNGPHAV
Mutant_3	H (Histidine)	P8	100.32	LLWNGPMHV
Mutant_3	H (Histidine)	P9	20.03	LLWNGPMAH
Mutant_4	W (Tryptophan)	P1	7.51	WLWNGPMAV
Mutant_4	W (Tryptophan)	P2	9	LWWNGPMAV
Mutant_4	W (Tryptophan)	P3	NA	LLWNGPMAV
Mutant_4	W (Tryptophan)	P4	0.14	LLWWGPMAV
Mutant_4	W (Tryptophan)	P5	4.65	LLWNWPMAV
Mutant_4	W (Tryptophan)	P6	25.92	LLWNGWMAV
Mutant_4	W (Tryptophan)	P7	76.01	LLWNGPWAV
Mutant_4	W (Tryptophan)	P8	84.77	LLWNGPMWV
Mutant_4	W (Tryptophan)	P9	11.32	LLWNGPMAW
Mutant_5	Y (Tyrosine)	P1	24.07	YLWNGPMAV
Mutant_5	Y (Tyrosine)	P2	0.15	LYWNGPMAV
Mutant_5	Y (Tyrosine)	P3	23.41	LLYNGPMAV
Mutant_5	Y (Tyrosine)	P4	0.4	LLWYGPMAV
Mutant_5	Y (Tyrosine)	P5	37.72	LLWNYPMAV
Mutant_5	Y (Tyrosine)	P6	0.82	LLWNGYMAV
Mutant_5	Y (Tyrosine)	P7	98.01	LLWNGPYAV
Mutant_5	Y (Tyrosine)	P8	103.8	LLWNGPMYV
Mutant_5	Y (Tyrosine)	P9	19.02	LLWNGPMAY
Mutant_6	F (Phenylalanine)	P1	90.17	FLWNGPMAV
Mutant_6	F (Phenylalanine)	P2	6.56	LFWNGPMAV
Mutant_6	F (Phenylalanine)	P3	2.02	LLFNGPMAV
Mutant_6	F (Phenylalanine)	P4	-0.01	LLWFGPMAV
Mutant_6	F (Phenylalanine)	P5	0.41	LLWNFPMAV
Mutant_6	F (Phenylalanine)	P6	56.54	LLWNGFMAV
Mutant_6	F (Phenylalanine)	P7	95.72	LLWNGPFAV
Mutant_6	F (Phenylalanine)	P8	94.56	LLWNGPMFV
Mutant_6	F (Phenylalanine)	P9	22.46	LLWNGPMAF
Mutant_7	L (Leucine)	P1	NA	LLWNGPMAV
Mutant_7	L (Leucine)	P2	NA	LLWNGPMAV
Mutant_7	L (Leucine)	P3	-0.07	LLLNGPMAV
Mutant_7	L (Leucine)	P4	0.01	LLWLGPMAV
Mutant_7	L (Leucine)	P5	-0.05	LLWNLPMAV
Mutant_7	L (Leucine)	P6	0.81	LLWNGLMAV
Mutant_7	L (Leucine)	P7	97.09	LLWNGPLAV
Mutant_7	L (Leucine)	P8	94.89	LLWNGPMLV
Mutant_7	L (Leucine)	P9	88.81	LLWNGPMAL
Mutant_8	I (Isoleucine)	P1	97.38	ILWNGPMAV
Mutant_8	I (Isoleucine)	P2	103.1	LIWNGPMAV
Mutant_8	I (Isoleucine)	P3	-0.11	LLINGPMAV
Mutant_8	I (Isoleucine)	P4	0.27	LLWIGPMAV
Mutant_8	I (Isoleucine)	P5	0.01	LLWNIPMAV
Mutant_8	I (Isoleucine)	P6	43.16	LLWNGIMAV
Mutant_8	I (Isoleucine)	P7	95.99	LLWNGPIAV
Mutant_8	I (Isoleucine)	P8	101.41	LLWNGPMIV
Mutant_8	I (Isoleucine)	P9	95.63	LLWNGPMAI
Mutant_9	M (Methionine)	P1	73.96	MLWNGPMAV
Mutant_9	M (Methionine)	P2	107.36	LMWNGPMAV
Mutant_9	M (Methionine)	P3	-0.06	LLMNGPMAV
Mutant_9	M (Methionine)	P4	-0.05	LLWMGPMAV
Mutant_9	M (Methionine)	P5	-0.03	LLWNMPMAV
Mutant_9	M (Methionine)	P6	20.23	LLWNGMMAV
Mutant_9	M (Methionine)	P7	NA	LLWNGPMAV
Mutant_9	M (Methionine)	P8	99.46	LLWNGPMMV
Mutant_9	M (Methionine)	P9	56.66	LLWNGPMAM
Mutant_10	V (Valine)	P1	38.3	VLWNGPMAV
Mutant_10	V (Valine)	P2	107.6	LVWNGPMAV
Mutant_10	V (Valine)	P3	-0.08	LLVNGPMAV
Mutant_10	V (Valine)	P4	-0.04	LLWVGPMAV
Mutant_10	V (Valine)	P5	0.53	LLWNVPMAV
Mutant_10	V (Valine)	P6	79.89	LLWNGVMAV
Mutant_10	V (Valine)	P7	84.25	LLWNGPVAV
Mutant_10	V (Valine)	P8	98.98	LLWNGPMVV
Mutant_10	V (Valine)	P9	NA	LLWNGPMAV
Mutant_11	P (Proline)	P1	15.56	PLWNGPMAV
Mutant_11	P (Proline)	P2	1.01	LPWNGPMAV
Mutant_11	P (Proline)	P3	-0.01	LLPNGPMAV
Mutant_11	P (Proline)	P4	0.34	LLWPGPMAV
Mutant_11	P (Proline)	P5	63.43	LLWNPPMAV
Mutant_11	P (Proline)	P6	NA	LLWNGPMAV
Mutant_11	P (Proline)	P7	14.32	LLWNGPPAV
Mutant_11	P (Proline)	P8	99.52	LLWNGPMPV
Mutant_11	P (Proline)	P9	0.12	LLWNGPMAP
Mutant_12	G (Glycine)	P1	95.18	GLWNGPMAV
Mutant_12	G (Glycine)	P2	18.49	LGWNGPMAV
Mutant_12	G (Glycine)	P3	-0.04	LLGNGPMAV
Mutant_12	G (Glycine)	P4	-0.02	LLWGGPMAV
Mutant_12	G (Glycine)	P5	NA	LLWNGPMAV
Mutant_12	G (Glycine)	P6	16.85	LLWNGGMAV
Mutant_12	G (Glycine)	P7	29.05	LLWNGPGAV
Mutant_12	G (Glycine)	P8	93.11	LLWNGPMGV
Mutant_12	G (Glycine)	P9	82.17	LLWNGPMAG
Mutant_13	A (Alanine)	P1	88.92	ALWNGPMAV
Mutant_13	A (Alanine)	P2	108.9	LAWNGPMAV
Mutant_13	A (Alanine)	P3	-0.04	LLANGPMAV
Mutant_13	A (Alanine)	P4	0.21	LLWAGPMAV
Mutant_13	A (Alanine)	P5	35.77	LLWNAPMAV
Mutant_13	A (Alanine)	P6	95.43	LLWNGAMAV
Mutant_13	A (Alanine)	P7	40.34	LLWNGPAAV
Mutant_13	A (Alanine)	P8	NA	LLWNGPMAV
Mutant_13	A (Alanine)	P9	92.99	LLWNGPMAA
Mutant_14	S (Serine)	P1	58.35	SLWNGPMAV
Mutant_14	S (Serine)	P2	102.22	LSWNGPMAV
Mutant_14	S (Serine)	P3	0.07	LLSNGPMAV
Mutant_14	S (Serine)	P4	1.67	LLWSGPMAV
Mutant_14	S (Serine)	P5	0.11	LLWNSPMAV
Mutant_14	S (Serine)	P6	19.8	LLWNGSMAV
Mutant_14	S (Serine)	P7	9.39	LLWNGPSAV
Mutant_14	S (Serine)	P8	102.5	LLWNGPMSV
Mutant_14	S (Serine)	P9	75.25	LLWNGPMAS
Mutant_15	T (Threonine)	P1	39.33	TLWNGPMAV
Mutant_15	T (Threonine)	P2	113.87	LTWNGPMAV
Mutant_15	T (Threonine)	P3	-0.05	LLTNGPMAV
Mutant_15	T (Threonine)	P4	-0.01	LLWTGPMAV
Mutant_15	T (Threonine)	P5	-0.04	LLWNTPMAV
Mutant_15	T (Threonine)	P6	48.68	LLWNGTMAV
Mutant_15	T (Threonine)	P7	46.68	LLWNGPTAV
Mutant_15	T (Threonine)	P8	100.76	LLWNGPMTV
Mutant_15	T (Threonine)	P9	97.25	LLWNGPMAT
Mutant_16	N (Asparagine)	P1	16.3	NLWNGPMAV
Mutant_16	N (Asparagine)	P2	11.77	LNWNGPMAV
Mutant_16	N (Asparagine)	P3	50.07	LLNNGPMAV
Mutant_16	N (Asparagine)	P4	NA	LLWNGPMAV
Mutant_16	N (Asparagine)	P5	88.57	LLWNNPMAV
Mutant_16	N (Asparagine)	P6	0.04	LLWNGNMAV
Mutant_16	N (Asparagine)	P7	56.09	LLWNGPNAV
Mutant_16	N (Asparagine)	P8	99.01	LLWNGPMNV
Mutant_16	N (Asparagine)	P9	26.06	LLWNGPMAN
Mutant_17	Q (Glutamine)	P1	31.25	QLWNGPMAV
Mutant_17	Q (Glutamine)	P2	101.59	LQWNGPMAV
Mutant_17	Q (Glutamine)	P3	1.69	LLQNGPMAV
Mutant_17	Q (Glutamine)	P4	59.9	LLWQGPMAV
Mutant_17	Q (Glutamine)	P5	0.24	LLWNQPMAV
Mutant_17	Q (Glutamine)	P6	13.25	LLWNGQMAV
Mutant_17	Q (Glutamine)	P7	65.23	LLWNGPQAV
Mutant_17	Q (Glutamine)	P8	95.09	LLWNGPMQV
Mutant_17	Q (Glutamine)	P9	11.39	LLWNGPMAQ
Mutant_18	D (Aspartic acid)	P1	2.72	DLWNGPMAV
Mutant_18	D (Aspartic acid)	P2	20.43	LDWNGPMAV
Mutant_18	D (Aspartic acid)	P3	0.04	LLDNGPMAV
Mutant_18	D (Aspartic acid)	P4	0.76	LLWDGPMAV
Mutant_18	D (Aspartic acid)	P5	75.94	LLWNDPMAV
Mutant_18	D (Aspartic acid)	P6	0.79	LLWNGDMAV
Mutant_18	D (Aspartic acid)	P7	0.32	LLWNGPDAV
Mutant_18	D (Aspartic acid)	P8	67.11	LLWNGPMDV
Mutant_18	D (Aspartic acid)	P9	2.34	LLWNGPMAD
Mutant_19	E (Glutamic acid)	P1	78.48	ELWNGPMAV
Mutant_19	E (Glutamic acid)	P2	4.77	LEWNGPMAV
Mutant_19	E (Glutamic acid)	P3	0.06	LLENGPMAV
Mutant_19	E (Glutamic acid)	P4	15.8	LLWEGPMAV
Mutant_19	E (Glutamic acid)	P5	18.06	LLWNEPMAV
Mutant_19	E (Glutamic acid)	P6	0.1	LLWNGEMAV
Mutant_19	E (Glutamic acid)	P7	0.25	LLWNGPEAV
Mutant_19	E (Glutamic acid)	P8	66.05	LLWNGPMEV
Mutant_19	E (Glutamic acid)	P9	1.8	LLWNGPMAE

### Sheet: TCR_YF2
MutantID	Aa	Position	ActivationScore	epitope
Mutant_1	K (Lysine)	P1	0.34	KLWNGPMAV
Mutant_1	K (Lysine)	P2	0.03	LKWNGPMAV
Mutant_1	K (Lysine)	P3	-0.05	LLKNGPMAV
Mutant_1	K (Lysine)	P4	4.31	LLWKGPMAV
Mutant_1	K (Lysine)	P5	0.12	LLWNKPMAV
Mutant_1	K (Lysine)	P6	-0.09	LLWNGKMAV
Mutant_1	K (Lysine)	P7	121.01	LLWNGPKAV
Mutant_1	K (Lysine)	P8	71.43	LLWNGPMKV
Mutant_1	K (Lysine)	P9	4.09	LLWNGPMAK
Mutant_2	R (Arginine)	P1	0.03	RLWNGPMAV
Mutant_2	R (Arginine)	P2	0.03	LRWNGPMAV
Mutant_2	R (Arginine)	P3	-0.04	LLRNGPMAV
Mutant_2	R (Arginine)	P4	2.32	LLWRGPMAV
Mutant_2	R (Arginine)	P5	0.67	LLWNRPMAV
Mutant_2	R (Arginine)	P6	-0.00129	LLWNGRMAV
Mutant_2	R (Arginine)	P7	58.69	LLWNGPRAV
Mutant_2	R (Arginine)	P8	55.73	LLWNGPMRV
Mutant_2	R (Arginine)	P9	0.59	LLWNGPMAR
Mutant_3	H (Histidine)	P1	14.86	HLWNGPMAV
Mutant_3	H (Histidine)	P2	-0.00309	LHWNGPMAV
Mutant_3	H (Histidine)	P3	4.18	LLHNGPMAV
Mutant_3	H (Histidine)	P4	23.74	LLWHGPMAV
Mutant_3	H (Histidine)	P5	0.56	LLWNHPMAV
Mutant_3	H (Histidine)	P6	0.01	LLWNGHMAV
Mutant_3	H (Histidine)	P7	2.97	LLWNGPHAV
Mutant_3	H (Histidine)	P8	64.64	LLWNGPMHV
Mutant_3	H (Histidine)	P9	0.26	LLWNGPMAH
Mutant_4	W (Tryptophan)	P1	0.1	WLWNGPMAV
Mutant_4	W (Tryptophan)	P2	0.63	LWWNGPMAV
Mutant_4	W (Tryptophan)	P3	NA	LLWNGPMAV
Mutant_4	W (Tryptophan)	P4	3.07	LLWWGPMAV
Mutant_4	W (Tryptophan)	P5	0.37	LLWNWPMAV
Mutant_4	W (Tryptophan)	P6	0.19	LLWNGWMAV
Mutant_4	W (Tryptophan)	P7	0.07	LLWNGPWAV
Mutant_4	W (Tryptophan)	P8	0.74	LLWNGPMWV
Mutant_4	W (Tryptophan)	P9	0.04	LLWNGPMAW
Mutant_5	Y (Tyrosine)	P1	0.12	YLWNGPMAV
Mutant_5	Y (Tyrosine)	P2	-0.04	LYWNGPMAV
Mutant_5	Y (Tyrosine)	P3	4.29	LLYNGPMAV
Mutant_5	Y (Tyrosine)	P4	-0.04	LLWYGPMAV
Mutant_5	Y (Tyrosine)	P5	-0.06	LLWNYPMAV
Mutant_5	Y (Tyrosine)	P6	0.07	LLWNGYMAV
Mutant_5	Y (Tyrosine)	P7	1.03	LLWNGPYAV
Mutant_5	Y (Tyrosine)	P8	0.01	LLWNGPMYV
Mutant_5	Y (Tyrosine)	P9	0.09	LLWNGPMAY
Mutant_6	F (Phenylalanine)	P1	0.16	FLWNGPMAV
Mutant_6	F (Phenylalanine)	P2	0.16	LFWNGPMAV
Mutant_6	F (Phenylalanine)	P3	0.41	LLFNGPMAV
Mutant_6	F (Phenylalanine)	P4	0.14	LLWFGPMAV
Mutant_6	F (Phenylalanine)	P5	0.01	LLWNFPMAV
Mutant_6	F (Phenylalanine)	P6	3.74	LLWNGFMAV
Mutant_6	F (Phenylalanine)	P7	1.67	LLWNGPFAV
Mutant_6	F (Phenylalanine)	P8	0.01	LLWNGPMFV
Mutant_6	F (Phenylalanine)	P9	0.22	LLWNGPMAF
Mutant_7	L (Leucine)	P1	NA	LLWNGPMAV
Mutant_7	L (Leucine)	P2	NA	LLWNGPMAV
Mutant_7	L (Leucine)	P3	-0.06	LLLNGPMAV
Mutant_7	L (Leucine)	P4	3.87	LLWLGPMAV
Mutant_7	L (Leucine)	P5	0.57	LLWNLPMAV
Mutant_7	L (Leucine)	P6	2.47	LLWNGLMAV
Mutant_7	L (Leucine)	P7	91.52	LLWNGPLAV
Mutant_7	L (Leucine)	P8	46.5	LLWNGPMLV
Mutant_7	L (Leucine)	P9	52.65	LLWNGPMAL
Mutant_8	I (Isoleucine)	P1	103.23	ILWNGPMAV
Mutant_8	I (Isoleucine)	P2	55.71	LIWNGPMAV
Mutant_8	I (Isoleucine)	P3	-0.06	LLINGPMAV
Mutant_8	I (Isoleucine)	P4	0.000965	LLWIGPMAV
Mutant_8	I (Isoleucine)	P5	-0.04	LLWNIPMAV
Mutant_8	I (Isoleucine)	P6	29.61	LLWNGIMAV
Mutant_8	I (Isoleucine)	P7	18.44	LLWNGPIAV
Mutant_8	I (Isoleucine)	P8	71.83	LLWNGPMIV
Mutant_8	I (Isoleucine)	P9	59.44	LLWNGPMAI
Mutant_9	M (Methionine)	P1	108.16	MLWNGPMAV
Mutant_9	M (Methionine)	P2	32.39	LMWNGPMAV
Mutant_9	M (Methionine)	P3	-0.07	LLMNGPMAV
Mutant_9	M (Methionine)	P4	-0.07	LLWMGPMAV
Mutant_9	M (Methionine)	P5	0.01	LLWNMPMAV
Mutant_9	M (Methionine)	P6	1.61	LLWNGMMAV
Mutant_9	M (Methionine)	P7	NA	LLWNGPMAV
Mutant_9	M (Methionine)	P8	92.23	LLWNGPMMV
Mutant_9	M (Methionine)	P9	5.64	LLWNGPMAM
Mutant_10	V (Valine)	P1	81.76	VLWNGPMAV
Mutant_10	V (Valine)	P2	121.98	LVWNGPMAV
Mutant_10	V (Valine)	P3	-0.01	LLVNGPMAV
Mutant_10	V (Valine)	P4	0.62	LLWVGPMAV
Mutant_10	V (Valine)	P5	0.02	LLWNVPMAV
Mutant_10	V (Valine)	P6	46.43	LLWNGVMAV
Mutant_10	V (Valine)	P7	1.34	LLWNGPVAV
Mutant_10	V (Valine)	P8	77.01	LLWNGPMVV
Mutant_10	V (Valine)	P9	NA	LLWNGPMAV
Mutant_11	P (Proline)	P1	34.61	PLWNGPMAV
Mutant_11	P (Proline)	P2	0.09	LPWNGPMAV
Mutant_11	P (Proline)	P3	-0.06	LLPNGPMAV
Mutant_11	P (Proline)	P4	-0.01	LLWPGPMAV
Mutant_11	P (Proline)	P5	22.35	LLWNPPMAV
Mutant_11	P (Proline)	P6	NA	LLWNGPMAV
Mutant_11	P (Proline)	P7	109.45	LLWNGPPAV
Mutant_11	P (Proline)	P8	73.45	LLWNGPMPV
Mutant_11	P (Proline)	P9	-0.12	LLWNGPMAP
Mutant_12	G (Glycine)	P1	0.9	GLWNGPMAV
Mutant_12	G (Glycine)	P2	0.38	LGWNGPMAV
Mutant_12	G (Glycine)	P3	-0.09	LLGNGPMAV
Mutant_12	G (Glycine)	P4	0.15	LLWGGPMAV
Mutant_12	G (Glycine)	P5	NA	LLWNGPMAV
Mutant_12	G (Glycine)	P6	0.16	LLWNGGMAV
Mutant_12	G (Glycine)	P7	105.07	LLWNGPGAV
Mutant_12	G (Glycine)	P8	108	LLWNGPMGV
Mutant_12	G (Glycine)	P9	41.53	LLWNGPMAG
Mutant_13	A (Alanine)	P1	13.93	ALWNGPMAV
Mutant_13	A (Alanine)	P2	74.64	LAWNGPMAV
Mutant_13	A (Alanine)	P3	-0.09	LLANGPMAV
Mutant_13	A (Alanine)	P4	3.17	LLWAGPMAV
Mutant_13	A (Alanine)	P5	47.37	LLWNAPMAV
Mutant_13	A (Alanine)	P6	16.14	LLWNGAMAV
Mutant_13	A (Alanine)	P7	122.09	LLWNGPAAV
Mutant_13	A (Alanine)	P8	NA	LLWNGPMAV
Mutant_13	A (Alanine)	P9	75.89	LLWNGPMAA
Mutant_14	S (Serine)	P1	25.63	SLWNGPMAV
Mutant_14	S (Serine)	P2	68.35	LSWNGPMAV
Mutant_14	S (Serine)	P3	-0.03	LLSNGPMAV
Mutant_14	S (Serine)	P4	3.22	LLWSGPMAV
Mutant_14	S (Serine)	P5	6.02	LLWNSPMAV
Mutant_14	S (Serine)	P6	4.53	LLWNGSMAV
Mutant_14	S (Serine)	P7	95.22	LLWNGPSAV
Mutant_14	S (Serine)	P8	113.45	LLWNGPMSV
Mutant_14	S (Serine)	P9	53.6	LLWNGPMAS
Mutant_15	T (Threonine)	P1	47.07	TLWNGPMAV
Mutant_15	T (Threonine)	P2	104.5	LTWNGPMAV
Mutant_15	T (Threonine)	P3	-0.05	LLTNGPMAV
Mutant_15	T (Threonine)	P4	0.36	LLWTGPMAV
Mutant_15	T (Threonine)	P5	0.03	LLWNTPMAV
Mutant_15	T (Threonine)	P6	40.86	LLWNGTMAV
Mutant_15	T (Threonine)	P7	21.88	LLWNGPTAV
Mutant_15	T (Threonine)	P8	105.33	LLWNGPMTV
Mutant_15	T (Threonine)	P9	86.02	LLWNGPMAT
Mutant_16	N (Asparagine)	P1	105.43	NLWNGPMAV
Mutant_16	N (Asparagine)	P2	0.06	LNWNGPMAV
Mutant_16	N (Asparagine)	P3	-0.06	LLNNGPMAV
Mutant_16	N (Asparagine)	P4	NA	LLWNGPMAV
Mutant_16	N (Asparagine)	P5	67.56	LLWNNPMAV
Mutant_16	N (Asparagine)	P6	0.01	LLWNGNMAV
Mutant_16	N (Asparagine)	P7	31.54	LLWNGPNAV
Mutant_16	N (Asparagine)	P8	47.86	LLWNGPMNV
Mutant_16	N (Asparagine)	P9	1.46	LLWNGPMAN
Mutant_17	Q (Glutamine)	P1	62.52	QLWNGPMAV
Mutant_17	Q (Glutamine)	P2	71.09	LQWNGPMAV
Mutant_17	Q (Glutamine)	P3	-0.09	LLQNGPMAV
Mutant_17	Q (Glutamine)	P4	28.59	LLWQGPMAV
Mutant_17	Q (Glutamine)	P5	-0.02	LLWNQPMAV
Mutant_17	Q (Glutamine)	P6	4.62	LLWNGQMAV
Mutant_17	Q (Glutamine)	P7	18.86	LLWNGPQAV
Mutant_17	Q (Glutamine)	P8	58.01	LLWNGPMQV
Mutant_17	Q (Glutamine)	P9	0.22	LLWNGPMAQ
Mutant_18	D (Aspartic acid)	P1	0.41	DLWNGPMAV
Mutant_18	D (Aspartic acid)	P2	0.14	LDWNGPMAV
Mutant_18	D (Aspartic acid)	P3	-0.05	LLDNGPMAV
Mutant_18	D (Aspartic acid)	P4	0.02	LLWDGPMAV
Mutant_18	D (Aspartic acid)	P5	76.89	LLWNDPMAV
Mutant_18	D (Aspartic acid)	P6	0.09	LLWNGDMAV
Mutant_18	D (Aspartic acid)	P7	0.65	LLWNGPDAV
Mutant_18	D (Aspartic acid)	P8	0.04	LLWNGPMDV
Mutant_18	D (Aspartic acid)	P9	0.12	LLWNGPMAD
Mutant_19	E (Glutamic acid)	P1	35.62	ELWNGPMAV
Mutant_19	E (Glutamic acid)	P2	0.08	LEWNGPMAV
Mutant_19	E (Glutamic acid)	P3	-0.08	LLENGPMAV
Mutant_19	E (Glutamic acid)	P4	1.57	LLWEGPMAV
Mutant_19	E (Glutamic acid)	P5	5.55	LLWNEPMAV
Mutant_19	E (Glutamic acid)	P6	0.2	LLWNGEMAV
Mutant_19	E (Glutamic acid)	P7	-0.00238	LLWNGPEAV
Mutant_19	E (Glutamic acid)	P8	0.05	LLWNGPMEV
Mutant_19	E (Glutamic acid)	P9	0.01	LLWNGPMAE

### Sheet: TCR_YF3
MutantID	Aa	Position	ActivationScore	epitope
Mutant_1	K (Lysine)	P1	154.34	KLWNGPMAV
Mutant_1	K (Lysine)	P2	0.06	LKWNGPMAV
Mutant_1	K (Lysine)	P3	1.18	LLKNGPMAV
Mutant_1	K (Lysine)	P4	0.29	LLWKGPMAV
Mutant_1	K (Lysine)	P5	-0.01	LLWNKPMAV
Mutant_1	K (Lysine)	P6	-0.15	LLWNGKMAV
Mutant_1	K (Lysine)	P7	9.48	LLWNGPKAV
Mutant_1	K (Lysine)	P8	106.8	LLWNGPMKV
Mutant_1	K (Lysine)	P9	5.63	LLWNGPMAK
Mutant_2	R (Arginine)	P1	77.84	RLWNGPMAV
Mutant_2	R (Arginine)	P2	0.13	LRWNGPMAV
Mutant_2	R (Arginine)	P3	-0.08	LLRNGPMAV
Mutant_2	R (Arginine)	P4	0.02	LLWRGPMAV
Mutant_2	R (Arginine)	P5	-0.00012	LLWNRPMAV
Mutant_2	R (Arginine)	P6	-0.08	LLWNGRMAV
Mutant_2	R (Arginine)	P7	0.01	LLWNGPRAV
Mutant_2	R (Arginine)	P8	133.88	LLWNGPMRV
Mutant_2	R (Arginine)	P9	0.5	LLWNGPMAR
Mutant_3	H (Histidine)	P1	71.57	HLWNGPMAV
Mutant_3	H (Histidine)	P2	0.01	LHWNGPMAV
Mutant_3	H (Histidine)	P3	121.02	LLHNGPMAV
Mutant_3	H (Histidine)	P4	0.43	LLWHGPMAV
Mutant_3	H (Histidine)	P5	0.25	LLWNHPMAV
Mutant_3	H (Histidine)	P6	0.36	LLWNGHMAV
Mutant_3	H (Histidine)	P7	40.97	LLWNGPHAV
Mutant_3	H (Histidine)	P8	128.84	LLWNGPMHV
Mutant_3	H (Histidine)	P9	0.83	LLWNGPMAH
Mutant_4	W (Tryptophan)	P1	1.11	WLWNGPMAV
Mutant_4	W (Tryptophan)	P2	0.51	LWWNGPMAV
Mutant_4	W (Tryptophan)	P3	NA	LLWNGPMAV
Mutant_4	W (Tryptophan)	P4	0.04	LLWWGPMAV
Mutant_4	W (Tryptophan)	P5	-0.06	LLWNWPMAV
Mutant_4	W (Tryptophan)	P6	0.47	LLWNGWMAV
Mutant_4	W (Tryptophan)	P7	-0.01	LLWNGPWAV
Mutant_4	W (Tryptophan)	P8	62.89	LLWNGPMWV
Mutant_4	W (Tryptophan)	P9	0.03	LLWNGPMAW
Mutant_5	Y (Tyrosine)	P1	34.35	YLWNGPMAV
Mutant_5	Y (Tyrosine)	P2	0.03	LYWNGPMAV
Mutant_5	Y (Tyrosine)	P3	3.21	LLYNGPMAV
Mutant_5	Y (Tyrosine)	P4	-0.01	LLWYGPMAV
Mutant_5	Y (Tyrosine)	P5	-0.07	LLWNYPMAV
Mutant_5	Y (Tyrosine)	P6	0.1	LLWNGYMAV
Mutant_5	Y (Tyrosine)	P7	41.94	LLWNGPYAV
Mutant_5	Y (Tyrosine)	P8	98.49	LLWNGPMYV
Mutant_5	Y (Tyrosine)	P9	0.14	LLWNGPMAY
Mutant_6	F (Phenylalanine)	P1	109.99	FLWNGPMAV
Mutant_6	F (Phenylalanine)	P2	0.1	LFWNGPMAV
Mutant_6	F (Phenylalanine)	P3	152.86	LLFNGPMAV
Mutant_6	F (Phenylalanine)	P4	-0.01	LLWFGPMAV
Mutant_6	F (Phenylalanine)	P5	0.07	LLWNFPMAV
Mutant_6	F (Phenylalanine)	P6	32.49	LLWNGFMAV
Mutant_6	F (Phenylalanine)	P7	64.27	LLWNGPFAV
Mutant_6	F (Phenylalanine)	P8	141.78	LLWNGPMFV
Mutant_6	F (Phenylalanine)	P9	0.11	LLWNGPMAF
Mutant_7	L (Leucine)	P1	NA	LLWNGPMAV
Mutant_7	L (Leucine)	P2	NA	LLWNGPMAV
Mutant_7	L (Leucine)	P3	-0.01	LLLNGPMAV
Mutant_7	L (Leucine)	P4	-0.15	LLWLGPMAV
Mutant_7	L (Leucine)	P5	-0.08	LLWNLPMAV
Mutant_7	L (Leucine)	P6	-0.04	LLWNGLMAV
Mutant_7	L (Leucine)	P7	117.07	LLWNGPLAV
Mutant_7	L (Leucine)	P8	160.55	LLWNGPMLV
Mutant_7	L (Leucine)	P9	67.78	LLWNGPMAL
Mutant_8	I (Isoleucine)	P1	154.75	ILWNGPMAV
Mutant_8	I (Isoleucine)	P2	85.9	LIWNGPMAV
Mutant_8	I (Isoleucine)	P3	-0.05	LLINGPMAV
Mutant_8	I (Isoleucine)	P4	-0.03	LLWIGPMAV
Mutant_8	I (Isoleucine)	P5	0.02	LLWNIPMAV
Mutant_8	I (Isoleucine)	P6	31.64	LLWNGIMAV
Mutant_8	I (Isoleucine)	P7	38.83	LLWNGPIAV
Mutant_8	I (Isoleucine)	P8	137.85	LLWNGPMIV
Mutant_8	I (Isoleucine)	P9	104.74	LLWNGPMAI
Mutant_9	M (Methionine)	P1	148.16	MLWNGPMAV
Mutant_9	M (Methionine)	P2	104.29	LMWNGPMAV
Mutant_9	M (Methionine)	P3	0.05	LLMNGPMAV
Mutant_9	M (Methionine)	P4	-0.03	LLWMGPMAV
Mutant_9	M (Methionine)	P5	-0.08	LLWNMPMAV
Mutant_9	M (Methionine)	P6	38.45	LLWNGMMAV
Mutant_9	M (Methionine)	P7	NA	LLWNGPMAV
Mutant_9	M (Methionine)	P8	160.35	LLWNGPMMV
Mutant_9	M (Methionine)	P9	8.39	LLWNGPMAM
Mutant_10	V (Valine)	P1	140.95	VLWNGPMAV
Mutant_10	V (Valine)	P2	160.25	LVWNGPMAV
Mutant_10	V (Valine)	P3	0.02	LLVNGPMAV
Mutant_10	V (Valine)	P4	-0.02	LLWVGPMAV
Mutant_10	V (Valine)	P5	-0.08	LLWNVPMAV
Mutant_10	V (Valine)	P6	79.75	LLWNGVMAV
Mutant_10	V (Valine)	P7	-0.02	LLWNGPVAV
Mutant_10	V (Valine)	P8	131.35	LLWNGPMVV
Mutant_10	V (Valine)	P9	NA	LLWNGPMAV
Mutant_11	P (Proline)	P1	70.66	PLWNGPMAV
Mutant_11	P (Proline)	P2	0.81	LPWNGPMAV
Mutant_11	P (Proline)	P3	0.05	LLPNGPMAV
Mutant_11	P (Proline)	P4	0.06	LLWPGPMAV
Mutant_11	P (Proline)	P5	4.42	LLWNPPMAV
Mutant_11	P (Proline)	P6	NA	LLWNGPMAV
Mutant_11	P (Proline)	P7	6.59	LLWNGPPAV
Mutant_11	P (Proline)	P8	96.64	LLWNGPMPV
Mutant_11	P (Proline)	P9	-0.09	LLWNGPMAP
Mutant_12	G (Glycine)	P1	180.69	GLWNGPMAV
Mutant_12	G (Glycine)	P2	0.36	LGWNGPMAV
Mutant_12	G (Glycine)	P3	0.12	LLGNGPMAV
Mutant_12	G (Glycine)	P4	-0.07	LLWGGPMAV
Mutant_12	G (Glycine)	P5	NA	LLWNGPMAV
Mutant_12	G (Glycine)	P6	0.13	LLWNGGMAV
Mutant_12	G (Glycine)	P7	29.31	LLWNGPGAV
Mutant_12	G (Glycine)	P8	131.49	LLWNGPMGV
Mutant_12	G (Glycine)	P9	34.82	LLWNGPMAG
Mutant_13	A (Alanine)	P1	170.5	ALWNGPMAV
Mutant_13	A (Alanine)	P2	135.82	LAWNGPMAV
Mutant_13	A (Alanine)	P3	-0.02	LLANGPMAV
Mutant_13	A (Alanine)	P4	-0.04	LLWAGPMAV
Mutant_13	A (Alanine)	P5	148.06	LLWNAPMAV
Mutant_13	A (Alanine)	P6	72.68	LLWNGAMAV
Mutant_13	A (Alanine)	P7	55.85	LLWNGPAAV
Mutant_13	A (Alanine)	P8	NA	LLWNGPMAV
Mutant_13	A (Alanine)	P9	94.56	LLWNGPMAA
Mutant_14	S (Serine)	P1	165.01	SLWNGPMAV
Mutant_14	S (Serine)	P2	136.9	LSWNGPMAV
Mutant_14	S (Serine)	P3	2.78	LLSNGPMAV
Mutant_14	S (Serine)	P4	-0.07	LLWSGPMAV
Mutant_14	S (Serine)	P5	7.02	LLWNSPMAV
Mutant_14	S (Serine)	P6	2.1	LLWNGSMAV
Mutant_14	S (Serine)	P7	5.84	LLWNGPSAV
Mutant_14	S (Serine)	P8	155.23	LLWNGPMSV
Mutant_14	S (Serine)	P9	50.69	LLWNGPMAS
Mutant_15	T (Threonine)	P1	167.24	TLWNGPMAV
Mutant_15	T (Threonine)	P2	160.68	LTWNGPMAV
Mutant_15	T (Threonine)	P3	0.02	LLTNGPMAV
Mutant_15	T (Threonine)	P4	-0.06	LLWTGPMAV
Mutant_15	T (Threonine)	P5	-0.04	LLWNTPMAV
Mutant_15	T (Threonine)	P6	7.84	LLWNGTMAV
Mutant_15	T (Threonine)	P7	3.02	LLWNGPTAV
Mutant_15	T (Threonine)	P8	154.88	LLWNGPMTV
Mutant_15	T (Threonine)	P9	129.68	LLWNGPMAT
Mutant_16	N (Asparagine)	P1	110.6	NLWNGPMAV
Mutant_16	N (Asparagine)	P2	0.37	LNWNGPMAV
Mutant_16	N (Asparagine)	P3	30.31	LLNNGPMAV
Mutant_16	N (Asparagine)	P4	NA	LLWNGPMAV
Mutant_16	N (Asparagine)	P5	36.51	LLWNNPMAV
Mutant_16	N (Asparagine)	P6	-0.03	LLWNGNMAV
Mutant_16	N (Asparagine)	P7	64.95	LLWNGPNAV
Mutant_16	N (Asparagine)	P8	159.84	LLWNGPMNV
Mutant_16	N (Asparagine)	P9	0.67	LLWNGPMAN
Mutant_17	Q (Glutamine)	P1	93.46	QLWNGPMAV
Mutant_17	Q (Glutamine)	P2	155	LQWNGPMAV
Mutant_17	Q (Glutamine)	P3	0.73	LLQNGPMAV
Mutant_17	Q (Glutamine)	P4	20.08	LLWQGPMAV
Mutant_17	Q (Glutamine)	P5	-0.17	LLWNQPMAV
Mutant_17	Q (Glutamine)	P6	3.43	LLWNGQMAV
Mutant_17	Q (Glutamine)	P7	52.6	LLWNGPQAV
Mutant_17	Q (Glutamine)	P8	155.61	LLWNGPMQV
Mutant_17	Q (Glutamine)	P9	0.15	LLWNGPMAQ
Mutant_18	D (Aspartic acid)	P1	1.89	DLWNGPMAV
Mutant_18	D (Aspartic acid)	P2	0.39	LDWNGPMAV
Mutant_18	D (Aspartic acid)	P3	0.11	LLDNGPMAV
Mutant_18	D (Aspartic acid)	P4	0.01	LLWDGPMAV
Mutant_18	D (Aspartic acid)	P5	29.86	LLWNDPMAV
Mutant_18	D (Aspartic acid)	P6	-0.01	LLWNGDMAV
Mutant_18	D (Aspartic acid)	P7	14.01	LLWNGPDAV
Mutant_18	D (Aspartic acid)	P8	160.96	LLWNGPMDV
Mutant_18	D (Aspartic acid)	P9	0.01	LLWNGPMAD
Mutant_19	E (Glutamic acid)	P1	150.9	ELWNGPMAV
Mutant_19	E (Glutamic acid)	P2	0.16	LEWNGPMAV
Mutant_19	E (Glutamic acid)	P3	0.08	LLENGPMAV
Mutant_19	E (Glutamic acid)	P4	0.8	LLWEGPMAV
Mutant_19	E (Glutamic acid)	P5	0.73	LLWNEPMAV
Mutant_19	E (Glutamic acid)	P6	3.29	LLWNGEMAV
Mutant_19	E (Glutamic acid)	P7	0.26	LLWNGPEAV
Mutant_19	E (Glutamic acid)	P8	74.05	LLWNGPMEV
Mutant_19	E (Glutamic acid)	P9	-0.05	LLWNGPMAE
