## Supplementary material for "Key determinants of T cell epitope recognition revealed by TCR specificity profiles": TablsS12

Non-anchor P3-P5	P6-P7	Other	Peptide	MHC
4.44444	3.5	1.41667	LLFGYPVYV	A0201
1.16667	5.66667	0.666667	FLRGRAYGL	B0801
5	3.5	1.5	LLFGYAVYV	A0201
4	6.5	1.5	LLFGYPRYV	A0201
4	2.5	1	LLFGYPVAV	A0201
4.75	4.25	1	SLLMWITQV	A0201
5.83333	4	1.0625	SLLMWITQC	A0201
4.04762	2.78571	0.857143	GILGFVFTL	A0201
3.33333	1.25	1.625	VMAPRTLIL	E0101
3.33333	3	1.5	MLWGYLQYV	A0201
2.33333	5	1.25	EEYLKAWTF	B4405
2.33333	5	1	EEYLQAFTY	B4405
3.33333	4	1.25	GLCTLVAML	A0201
4	2	1.5	LGYGFVNYI	A0201
4	3	1.5	LLFGFPVYV	A0201
4.33333	2.5	1.25	NLVPMVATV	A0201
2.66667	4	1	ALGIGILTV	A0201
4.33333	3	1.75	ILAKFLHWL	A0201
4.5	3.5	0.6	HSKKKCDEL	B0801
1.66667	4	1	IPSINVHHY	B3501
3.33333	1	0.75	EVDPIGHLY	A0101
3.33333	1	1.25	ESDPIVAQY	A0101
3.33333	4.5	1.375	YLEPGPVTV	A0201
3.66667	2.5	0.75	GILEFVFTL	A0201
4.66667	2.5	1.25	SLYNTVATL	A0201
4	2.5	0.5	GILGLVFTL	A0201
4.66667	2.5	1	SLYNTIATL	A0201
4.66667	3	1	SLFNTIAVL	A0201
3.66667	1	1.5	VMAPRTLVL	E0101
4	1.75	0.875	IPLTEEAEL	B3501
3.66667	2.5	1	VPLTEDAEL	B3501
3.5	2	0.8	FEDLRVLSF	B3701
4	5	1	SLSKILDTV	A0201
3.66667	1.5	2.25	RMFPNAPYL	A0201
3.66667	1.5	0.5	RLPAKAPLL	E0103
3.66667	2	1.75	RPPIFIRRL	B0702
2.16667	5	1.3125	HMTEVVRHC	A0201
2	3	0.5	TPQDLNTML	B4201
3.16667	5.5	2.25	RLQSLQTYV	A0201
5.55556	3.33333	1.58333	YLQPRTFLL	A0201
2.33333	3.83333	0.75	TRLALIAPK	B2705
3.33333	4	0.833333	LRVMMLAPF	B2705
3.33333	3.5	1.25	GQVMVVAPR	B2705
5.66667	2	1	QLPRLFPLL	A2402
5.66667	2	1.5	LWMRLLPLL	A2402
2.66667	5.5	1.5	YMDGTMSQV	A0201
3.33333	5.5	1	GLYDGMEHL	A0201
3.66667	1	1.5	QASQEVKNW	B5301
3.33333	2.5	2.5	RLQSLQIYV	A0201
